# Hypoxia is a dominant remodeler of the CD8^+^ T cell surface proteome relative to activation and regulatory T cell-mediated suppression

**DOI:** 10.1101/2021.06.07.447379

**Authors:** James R. Byrnes, Amy M. Weeks, Eric Shifrut, Julia Carnevale, Lisa Kirkemo, Alan Ashworth, Alexander Marson, James A. Wells

**Affiliations:** Department of Pharmaceutical Chemistry, University of California, San Francisco, San Francisco, CA, USA; Department of Biochemistry, University of Wisconsin-Madison, Madison, WI, USA; Department of Microbiology and Immunology, University of California, San Francisco, San Francisco, CA, USA; Gladstone Institutes, San Francisco, CA, USA; Department of Medicine, University of California, San Francisco, San Francisco, CA, USA; Innovative Genomics Institute, University of California, Berkeley, Berkeley, CA, USA; Parker Institute for Cancer Immunotherapy, San Francisco, CA, USA; Chan Zuckerberg Biohub, San Francisco, CA, USA; The Helen Diller Family Comprehensive Cancer Center, University of California, San Francisco, San Francisco, CA, USA; Department of Cellular and Molecular Pharmacology, University of California, San Francisco, San Francisco, CA, USA

## Abstract

Immunosuppressive factors in the tumor microenvironment (TME) impair T cell function and limit the anti-tumor immune response. T cell surface receptors that influence interactions and function in the TME are already proven targets for cancer immunotherapy. However, surface proteome remodeling of primary human T cells in response to suppressive forces in the TME has never been characterized systematically. Using a reductionist cell culture approach with primary human T cells and SILAC-based quantitative cell surface capture glycoproteomics, we examined how two immunosuppressive TME factors, regulatory T cells (Tregs) and hypoxia, globally affect the activated CD8^+^ surface proteome (surfaceome). Surprisingly, the CD8^+^/Treg co-culture only modestly affected the CD8^+^ surfaceome, but did reverse several activation-induced surfaceomic changes. In contrast, hypoxia dramatically altered the CD8^+^ surfaceome in a manner consistent with both metabolic reprogramming and induction of an immunosuppressed state. The CD4^+^ T cell surfaceome similarly responded to hypoxia, revealing a novel hypoxia-induced surface receptor program. Our findings are consistent with the premise that hypoxic environments create a metabolic challenge for T cell activation, which may underlie the difficulty encountered in treating solid tumors with immunotherapies. Together, the data presented here provide insight into how suppressive TME factors remodel the T cell surfaceome and represent a valuable resource to inform future therapeutic efforts to enhance T cell function in the TME.
