## Supplemental Table 1 for "Hypoxia is a dominant remodeler of the CD8^+^ T cell surface proteome relative to activation and regulatory T cell-mediated suppression"

### Sheet: Combined_Output
	Protein.Accession	Protein.Gene	exp_ref	enrich.exp.med	enrich.exp.p	enrich.exp.count	analysis
1	Q2M2I8	AAK1	CD8M	-0.474305	1.20412	5
2	P08183	ABCB1	CD8M	-0.314339	2.52029	64
3	P33527	ABCC1	CD8M	0.103053	1.13809	128
4	O15439	ABCC4	CD8M	-0.0209368	0.145789	14
5	Q8N2K0	ABHD12	CD8M	0.396186	0.0579919	4
6	P12821	ACE	CD8M	-1.03057	0.527426	7
7	P11117	ACP2	CD8M	0.120539	0.80373	21
8	O60488	ACSL4	CD8M	-0.113719	0.0737862	6
9	Q9ULC5	ACSL5	CD8M	0.0153537	0.0465121	11
10	Q04771	ACVR1	CD8M	-0.658764	0.883195	10
11	P00813	ADA	CD8M	-0.37608	3.58661	69
12	O14672	ADAM10	CD8M	-0.48321	6.58444	78
13	Q13444	ADAM15	CD8M	1.16219	0.90309	4
14	P78536	ADAM17	CD8M	-0.62376	5.87503	33
15	P78325	ADAM8	CD8M	1.42907	0.30103	2
16	O60266	ADCY3	CD8M	-0.197618	0	2
17	P51828	ADCY7	CD8M	-0.465206	3.17472	36
18	Q8IZF4	ADGRG5	CD8M	0.671357	0.425969	4
19	Q9Y4W6	AFG3L2	CD8M	-0.19907	0.521749	9
20	Q9NUQ2	AGPAT5	CD8M	-0.555823	1.40824	8
21	Q13740	ALCAM	CD8M	0.876679	4.83777	58
22	Q86YT9	AMICA1	CD8M	-0.25129	2.41846	54
23	Q86WK6	AMIGO1	CD8M	-2.13944	0.30103	2
24	Q86WK7	AMIGO3	CD8M	-0.353157	0.50515	5
25	Q4KMQ2	ANO6	CD8M	-0.331912	3.60812	78
26	A1A5B4	ANO9	CD8M	-0.665344	6.32163	22
27	P58335	ANTXR2	CD8M	0.273238	0.60206	4
28	P07355	ANXA2	CD8M	-0.481857	3.8935	23
29	P63010	AP2B1	CD8M	0.00722634	0.303369	13
30	Q96CW1	AP2M1	CD8M	-0.25605	0.437428	11
31	Q7Z5R6	APBB1IP	CD8M	-0.276584	0.30103	2
32	Q9HDC9	APMAP	CD8M	-0.147067	0.156873	55
33	O75915	ARL6IP5	CD8M	0.24106	0.889814	22
34	Q9NVI7	ATAD3A	CD8M	-0.245569	0.364878	10
35	Q6DD88	ATL3	CD8M	0.2037	0.20412	4
36	Q9Y2G3	ATP11B	CD8M	-0.0663504	0.0800197	18
37	Q8NB49	ATP11C	CD8M	0.531324	0.444747	15
38	Q9HD20	ATP13A1	CD8M	-0.144064	1.17145	11
39	P05023	ATP1A1	CD8M	-0.415251	5.84653	97
40	P05026	ATP1B1	CD8M	-0.815731	14.428	82
41	P54709	ATP1B3	CD8M	-0.327104	3.59029	88
42	P16615	ATP2A2	CD8M	0.413764	1.94107	25
43	Q93084	ATP2A3	CD8M	0.202831	0.402895	19
44	P23634	ATP2B4	CD8M	-0.0376641	0.225566	19
45	P56134	ATP5J2	CD8M	0.276793	0.60206	8
46	Q15904	ATP6AP1	CD8M	1.0497	2.10721	8
47	O75787	ATP6AP2	CD8M	1.00802	0.30103	2
48	Q9Y487	ATP6V0A2	CD8M	-0.0373177	0	1
49	Q04656	ATP7A	CD8M	0.475583	0.0901766	5
50	Q96L58	B3GALT6	CD8M	1.552	0.60206	3
51	O94766	B3GAT3	CD8M	0.87384	1.26994	11
52	Q9NY97	B3GNT2	CD8M	0.0773259	0.925528	18
53	P15291	B4GALT1	CD8M	0.933197	1.63009	8
54	O60512	B4GALT3	CD8M	0.843193	0.50515	5
55	Q07812	BAX	CD8M	0.846561	0.20412	4
56	Q13873	BMPR2	CD8M	-0.292061	0.425969	7
57	P35613	BSG	CD8M	-0.0214472	0.204726	124
58	Q10589	BST2	CD8M	0.913096	5.76654	58
59	P43251	BTD	CD8M	0.590263	0	3
60	Q7Z6A9	BTLA	CD8M	-0.416805	5.41854	20
61	Q7KYR7	BTN2A1	CD8M	-0.229545	0.481142	15
62	O00481	BTN3A1	CD8M	-0.57997	1.49179	11
63	P78410	BTN3A2	CD8M	-0.332435	0.963025	17
64	O00478	BTN3A3	CD8M	-0.674898	2.32074	28
65	Q6UWD8	C16orf54	CD8M	-0.477956	1.00696	22
66	Q96HA4	C1orf159	CD8M	0.316716	0.164427	13
67	Q9NY47	CACNA2D2	CD8M	-1.3094	1.80618	7
68	Q9HA72	CALHM2	CD8M	-0.562539	0.50515	5
69	Q13557	CAMK2D	CD8M	-0.528166	0.90309	4
70	Q8WVQ1	CANT1	CD8M	1.21347	0.60206	4
71	P27824	CANX	CD8M	0.311049	4.29559	120
72	Q01518	CAP1	CD8M	-0.220293	2.66021	63
73	Q6P4E1	CASC4	CD8M	0.175888	0.344408	26
74	Q96A33	CCDC47	CD8M	1.01823	3.29629	30
75	P51679	CCR4	CD8M	0.298352	0.193396	8
76	P32248	CCR7	CD8M	-0.681771	2.03688	16
77	Q93033	CD101	CD8M	-0.558708	11.6313	119
78	Q6YHK3	CD109	CD8M	1.40668	5.81184	28
79	Q04900	CD164	CD8M	0.17173	0	4
80	P06729	CD2	CD8M	0.219967	4.05428	75
81	P41217	CD200	CD8M	1.47871	1.10721	7
82	Q8TD46	CD200R1	CD8M	0.0637044	0	16
83	Q15762	CD226	CD8M	-0.308273	7.10796	65
84	Q9BZW8	CD244	CD8M	0.419474	0.133505	13
85	P26842	CD27	CD8M	-0.208878	3.13838	51
86	Q9NZQ7	CD274	CD8M	0.556335	0.237978	7
87	P10747	CD28	CD8M	-0.231768	2.27675	59
88	Q9UGN4	CD300A	CD8M	-0.651439	0.798446	16
89	P20138	CD33	CD8M	1.13372	0	2
90	P11049	CD37	CD8M	-0.142004	0.954478	27
91	P28907	CD38	CD8M	-0.0792768	1.77054	172
92	P04234	CD3D	CD8M	-0.443468	9.23978	53
93	P07766	CD3E	CD8M	-0.421397	2.29461	37
94	P09693	CD3G	CD8M	-0.415771	7.66058	63
95	P01730	CD4	CD8M	-0.0752728	0	2
96	P25942	CD40	CD8M	0.985478	0.30103	2
97	P29965	CD40LG	CD8M	-0.690126	1.50515	6
98	P16070	CD44	CD8M	-0.191537	3.91984	109
99	Q08722	CD47	CD8M	-0.597582	12.4733	81
100	P09326	CD48	CD8M	-0.287503	13.5418	167
101	P06127	CD5	CD8M	-0.290994	11.1178	144
102	P19397	CD53	CD8M	-0.356827	1.6901	19
103	P08174	CD55	CD8M	-0.3271	0.60206	4
104	P19256	CD58	CD8M	0.0377974	0.268259	21
105	P13987	CD59	CD8M	-0.269866	3.7129	28
106	P30203	CD6	CD8M	-0.228135	14.1342	140
107	P08962	CD63	CD8M	0.750498	8.13561	44
108	Q07108	CD69	CD8M	1.39586	3.76981	30
109	P09564	CD7	CD8M	-0.344507	7.7282	86
110	P32970	CD70	CD8M	2.09409	4.28695	26
111	P21854	CD72	CD8M	0.947707	0	3
112	P04233	CD74	CD8M	0.666372	2.6212	40
113	P33681	CD80	CD8M	0.909414	1.10721	7
114	P27701	CD82	CD8M	0.717929	7.11037	61
115	Q01151	CD83	CD8M	2.27306	2.70927	10
116	Q9UIB8	CD84	CD8M	0.718109	4.00778	29
117	P42081	CD86	CD8M	1.18924	0.20412	4
118	P01732	CD8A	CD8M	-0.313215	7.0499	51
119	P10966	CD8B	CD8M	-0.296408	4.51545	16
120	P21926	CD9	CD8M	0.00762851	0	1
121	P40200	CD96	CD8M	0.0329045	0.0793353	68
122	P48960	CD97	CD8M	1.24329	20.8666	171
123	P14209	CD99	CD8M	-0.780849	3.9219	28
124	Q8TCZ2	CD99L2	CD8M	-1.37025	2.10721	8
125	P60953	CDC42	CD8M	-0.115184	0.0381978	25
126	Q9H5V8	CDCP1	CD8M	-0.560327	2.80154	18
127	O95674	CDS2	CD8M	-0.327334	0.035328	10
128	P13688	CEACAM1	CD8M	0.518317	1.96891	14
129	Q96G23	CERS2	CD8M	0.677772	1.86417	11
130	Q9P2E5	CHPF2	CD8M	0.0362084	0.0579919	4
131	Q9NRB3	CHST12	CD8M	0.248992	0.784991	9
132	Q9NY35	CLDND1	CD8M	0.0841207	0.369551	27
133	Q92478	CLEC2B	CD8M	0.282389	1.28195	12
134	Q9UHP7	CLEC2D	CD8M	1.25179	3.31133	13
135	O00299	CLIC1	CD8M	0.348028	0.613501	17
136	O96005	CLPTM1	CD8M	0.24707	0.757447	11
137	Q96KA5	CLPTM1L	CD8M	0.799516	1.26211	9
138	Q9H8M5	CNNM2	CD8M	-0.353972	0.425969	4
139	Q8NE01	CNNM3	CD8M	-0.369739	3.42989	57
140	Q6P4Q7	CNNM4	CD8M	-0.646396	3.27241	18
141	P12109	COL6A1	CD8M	2.71019	0.60206	4
142	P09669	COX6C	CD8M	1.03686	1.53738	21
143	P14384	CPM	CD8M	2.23976	7.24729	49
144	Q99829	CPNE1	CD8M	-0.0287922	0.0240882	13
145	P50416	CPT1A	CD8M	-0.336162	1.88764	26
146	Q9HC73	CRLF2	CD8M	2.89456	0.60206	3
147	O95727	CRTAM	CD8M	3.3204	4.87061	27
148	Q8N6G5	CSGALNACT2	CD8M	-0.469308	0.20412	4
149	P49682	CXCR3	CD8M	-0.464103	3.61236	28
150	P61073	CXCR4	CD8M	0.300291	0.162727	6
151	P08574	CYC1	CD8M	0.789894	2.31414	23
152	Q14118	DAG1	CD8M	-0.473592	1.50515	6
153	Q8N8Z6	DCBLD1	CD8M	0.637453	0.959147	12
154	Q7Z4W1	DCXR	CD8M	0.456648	0.80618	6
155	P39656	DDOST	CD8M	-0.0618685	0.204626	34
156	O60610	DIAPH1	CD8M	-0.525871	3.59127	30
157	P31689	DNAJA1	CD8M	0.807448	0.90309	4
158	Q9H4A9	DPEP2	CD8M	-0.69095	0.60206	3
159	P27487	DPP4	CD8M	-0.169145	5.55471	123
160	Q15125	EBP	CD8M	-1.81856	0	2
161	P42892	ECE1	CD8M	-0.00075633	1.5569	50
162	P52798	EFNA4	CD8M	-0.936368	1.50515	6
163	P98172	EFNB1	CD8M	-0.0886312	0.113774	10
164	Q15029	EFTUD2	CD8M	-0.0346984	0.0906924	24
165	Q9H4M9	EHD1	CD8M	-0.199989	0.444452	9
166	Q9BW60	ELOVL1	CD8M	0.534929	0.90309	4
167	Q6PCB8	EMB	CD8M	-0.308656	3.67378	71
168	Q8N766	EMC1	CD8M	0.243663	1.40775	45
169	P54852	EMP3	CD8M	-0.173652	2.64863	24
170	P17813	ENG	CD8M	1.08374	1.20412	5
171	P22413	ENPP1	CD8M	1.55118	4.41854	18
172	P49961	ENTPD1	CD8M	1.41865	10.0555	74
173	P21709	EPHA1	CD8M	-1.61841	0.90309	4
174	P54764	EPHA4	CD8M	-2.04503	2.67976	17
175	Q9NZ08	ERAP1	CD8M	0.21942	3.98464	108
176	Q6P179	ERAP2	CD8M	-0.212277	1.42333	63
177	Q96RQ1	ERGIC2	CD8M	0.772174	1.2367	14
178	Q9Y282	ERGIC3	CD8M	0.548238	0.925528	18
179	O94905	ERLIN2	CD8M	1.47075	0	7
180	Q7Z2K6	ERMP1	CD8M	-0.0609031	0.134082	9
181	Q9BSJ8	ESYT1	CD8M	-0.312187	1.53182	77
182	A0FGR8	ESYT2	CD8M	-0.20755	0.388173	20
183	P22794	EVI2A	CD8M	0.367001	0.993267	11
184	P34910	EVI2B	CD8M	1.50229	3.31133	12
185	Q9Y624	F11R	CD8M	-0.14148	0.342147	13
186	P25116	F2R	CD8M	-0.0502614	0.20412	5
187	Q8TBP5	FAM174A	CD8M	0.917127	0.90309	4
188	O75063	FAM20B	CD8M	-0.00884398	0.0087961	16
189	P25445	FAS	CD8M	0.167871	5.09696	57
190	P49327	FASN	CD8M	0.784066	3.53207	53
191	O60667	FCMR	CD8M	-1.64929	1.20412	6
192	P11362	FGFR1	CD8M	0.558982	0.70927	8
193	Q9NYL4	FKBP11	CD8M	0.21758	0.0579919	4
194	O75955	FLOT1	CD8M	0.140315	0.488115	29
195	Q14254	FLOT2	CD8M	-0.0899518	0.266628	19
196	P49771	FLT3LG	CD8M	-1.71971	0.90309	4
197	Q9Y5Y0	FLVCR1	CD8M	1.13629	0.30103	2
198	Q9BYC5	FUT8	CD8M	0.94169	0	5
199	Q8NCW6	GALNT11	CD8M	0.19113	0	2
200	Q10471	GALNT2	CD8M	0.69882	2.63179	18
201	Q86SF2	GALNT7	CD8M	1.99799	0.90309	4
202	Q02742	GCNT1	CD8M	-2.44975	0.30103	2
203	P19440	GGT1	CD8M	0.248537	2.70927	10
204	Q8WWP7	GIMAP1	CD8M	-0.4724	1.57911	28
205	Q96F15	GIMAP5	CD8M	-0.245329	2.08539	27
206	Q92896	GLG1	CD8M	0.145013	0.992332	86
207	P48060	GLIPR1	CD8M	0.00220453	0	8
208	Q14344	GNA13	CD8M	0.28356	0.162727	7
209	P63244	GNB2L1	CD8M	-0.119586	1.02128	57
210	P59768	GNG2	CD8M	0.830366	0.50515	5
211	Q3T906	GNPTAB	CD8M	0.78863	0.30103	2
212	Q8NBJ4	GOLM1	CD8M	1.2866	1.40824	8
213	Q99795	GPA33	CD8M	-1.64249	2.10721	8
214	O43292	GPAA1	CD8M	0.273992	0.0579919	4
215	Q5VW38	GPR107	CD8M	0.969575	0.80618	6
216	P49685	GPR15	CD8M	0.788648	1.19076	10
217	O14626	GPR171	CD8M	0.403396	1.20579	44
218	Q9BXC1	GPR174	CD8M	0.697527	0.60206	4
219	Q86V85	GPR180	CD8M	0.888591	0.60206	4
220	P32249	GPR183	CD8M	-0.269295	1.10721	7
221	Q9Y2T6	GPR55	CD8M	-0.0889806	0.195259	32
222	Q9Y653	GPR56	CD8M	1.71104	0.30103	3
223	Q15743	GPR68	CD8M	-0.123092	0.206161	12
224	P04921	GYPC	CD8M	-0.40687	1.40824	8
225	Q9P035	HACD3	CD8M	0.0269098	0.237978	7
226	Q8TDQ0	HAVCR2	CD8M	2.65549	1.08088	11
227	P14317	HCLS1	CD8M	-0.582184	0.30103	2
228	Q9ULI3	HEG1	CD8M	2.40961	0.30103	2
229	Q68CP4	HGSNAT	CD8M	2.33666	0	2
230	P01891	HLA-A	CD8M	0.122493	0.849189	18
231	P04439	HLA-A	CD8M	0.514099	0.631902	12
232	P05534	HLA-A	CD8M	2.00721	0.0244246	8
233	P10314	HLA-A	CD8M	0.99267	2.77509	17
234	P18462	HLA-A	CD8M	0.635246	1.50515	6
235	P30459	HLA-A	CD8M	0.911365	0.60206	3
236	P01889	HLA-B	CD8M	0.691629	0.30103	2
237	P03989	HLA-B	CD8M	0.499164	2.63179	18
238	P18463	HLA-B	CD8M	0.619894	1.20412	5
239	P30460	HLA-B	CD8M	0.427876	1.52957	14
240	P30466	HLA-B	CD8M	0.557046	0.60206	4
241	P30481	HLA-B	CD8M	1.77693	0.527426	7
242	Q95365	HLA-B	CD8M	0.00570254	0.124939	3
243	P10321	HLA-C	CD8M	0.499247	0.80618	6
244	P30501	HLA-C	CD8M	0.462912	1.50515	7
245	P30510	HLA-C	CD8M	0.96359	0.0579919	4
246	Q07000	HLA-C	CD8M	-0.00475319	0	2
247	Q29960	HLA-C	CD8M	1.24816	0.30103	2
248	Q95604	HLA-C	CD8M	0.850839	1.80618	8
249	P20036	HLA-DPA1	CD8M	1.19162	1.49179	11
250	P04440	HLA-DPB1	CD8M	1.14901	1.94513	21
251	P01909	HLA-DQA1	CD8M	1.77367	2.10721	8
252	P01920	HLA-DQB1	CD8M	4.17519	0	1
253	P05538	HLA-DQB2	CD8M	2.37922	1.20412	5
254	P01903	HLA-DRA	CD8M	2.08216	5.71957	20
255	P01911	HLA-DRB1	CD8M	2.62252	0.30103	2
256	P13760	HLA-DRB1	CD8M	-0.170765	0.0737862	6
257	P79483	HLA-DRB3	CD8M	1.8084	0.60206	4
258	Q30154	HLA-DRB5	CD8M	1.97064	0.90309	4
259	P13747	HLA-E	CD8M	-0.141496	0.0752958	20
260	P30511	HLA-F	CD8M	0.513465	1.74787	24
261	Q8TCT9	HM13	CD8M	0.382135	2.06829	14
262	Q7LGA3	HS2ST1	CD8M	0.118373	0.364878	10
263	Q53GQ0	HSD17B12	CD8M	0.019519	0.035328	10
264	Q12891	HYAL2	CD8M	-0.832292	0.30103	2
265	P05362	ICAM1	CD8M	1.92122	11.2831	70
266	P13598	ICAM2	CD8M	-1.00409	10.5055	98
267	P32942	ICAM3	CD8M	-0.102753	5.50385	155
268	Q9Y6W8	ICOS	CD8M	0.380587	0.521749	9
269	P17181	IFNAR1	CD8M	-0.191042	1.70927	9
270	P48551	IFNAR2	CD8M	0.210029	0.633723	10
271	P15260	IFNGR1	CD8M	-0.895521	0.90309	4
272	P08069	IGF1R	CD8M	0.186445	0.249877	6
273	P11717	IGF2R	CD8M	0.304319	1.30946	63
274	Q9H665	IGFLR1	CD8M	0.401029	0.22222	15
275	Q969P0	IGSF8	CD8M	-0.522436	9.63296	34
276	Q13651	IL10RA	CD8M	0.164233	1.99528	23
277	Q08334	IL10RB	CD8M	-0.649181	2.03688	16
278	P42701	IL12RB1	CD8M	0.183299	0.0244246	8
279	Q96F46	IL17RA	CD8M	-1.03335	2.10721	8
280	Q13478	IL18R1	CD8M	1.08417	1.39805	20
281	Q9HBE5	IL21R	CD8M	0.413986	0.20412	4
282	Q6UWB1	IL27RA	CD8M	-0.0855132	0.315737	26
283	P01589	IL2RA	CD8M	1.27929	0.262112	8
284	P14784	IL2RB	CD8M	-0.0618345	0.529037	14
285	P31785	IL2RG	CD8M	0.367045	2.63089	36
286	P26951	IL3RA	CD8M	1.12146	0.30103	3
287	P24394	IL4R	CD8M	0.29384	0.819968	12
288	P40189	IL6ST	CD8M	-0.0451766	0.425969	4
289	P16871	IL7R	CD8M	-1.79507	5.62396	54
290	Q16891	IMMT	CD8M	0.0767751	0.354738	25
291	Q9NX62	IMPAD1	CD8M	-0.201892	0	3
292	P46940	IQGAP1	CD8M	-0.345712	5.84039	100
293	Q9H0X4	ITFG3	CD8M	-0.0631031	0.0567989	24
294	P56199	ITGA1	CD8M	0.0640466	0.165674	110
295	P17301	ITGA2	CD8M	-0.30142	1.98472	51
296	P26006	ITGA3	CD8M	-0.501756	3.0103	12
297	P13612	ITGA4	CD8M	-0.613809	24.3198	182
298	P08648	ITGA5	CD8M	-0.468429	7.03761	62
299	P23229	ITGA6	CD8M	-1.65543	0.691194	12
300	P38570	ITGAE	CD8M	0.0790235	0.503596	59
301	P20701	ITGAL	CD8M	-0.112933	9.64458	276
302	P11215	ITGAM	CD8M	0.114696	0.341628	44
303	P06756	ITGAV	CD8M	-0.109367	0.124939	3
304	P20702	ITGAX	CD8M	2.32805	7.64993	41
305	P05556	ITGB1	CD8M	-0.514294	26.3871	195
306	P05107	ITGB2	CD8M	-0.0815498	9.57841	340
307	P26010	ITGB7	CD8M	-0.410791	17.8852	161
308	P57087	JAM2	CD8M	5.03027	0	1
309	Q9BX67	JAM3	CD8M	3.87992	0.60206	3
310	Q9P055	JKAMP	CD8M	-0.112445	0.20412	4
311	P22001	KCNA3	CD8M	-0.168393	0.924831	14
312	Q6UXG2	KIAA1324	CD8M	1.32306	0.961082	7
313	P10721	KIT	CD8M	1.46368	3.0103	12
314	Q13241	KLRD1	CD8M	1.49895	0.30103	2
315	Q96E93	KLRG1	CD8M	-2.0293	0.60206	4
316	P26718	KLRK1	CD8M	-0.438754	8.98339	63
317	P04264	KRT1	CD8M	0.241674	0.021556	75
318	P32004	L1CAM	CD8M	0.413918	0.50515	8
319	P18627	LAG3	CD8M	1.72583	3.43627	14
320	Q6GTX8	LAIR1	CD8M	-0.449172	6.16079	32
321	P11279	LAMP1	CD8M	0.205925	1.66663	40
322	P13473	LAMP2	CD8M	1.19934	0.560051	10
323	Q9UQV4	LAMP3	CD8M	1.10534	1.40824	8
324	Q8IWV1	LAX1	CD8M	-0.290426	0.359022	6
325	Q6UX15	LAYN	CD8M	4.1656	0.60206	3
326	Q14739	LBR	CD8M	-0.49289	3.59108	32
327	P01130	LDLR	CD8M	2.0896	0.726999	5
328	Q8NES3	LFNG	CD8M	0.287888	0.20412	4
329	P09382	LGALS1	CD8M	-0.468331	5.97951	39
330	P49257	LMAN1	CD8M	0.191904	0.716712	36
331	Q12907	LMAN2	CD8M	0.00915703	0.497373	51
332	Q9NUN5	LMBRD1	CD8M	0.110477	0.425969	10
333	Q9BU23	LMF2	CD8M	0.0108667	0	7
334	Q9UIQ6	LNPEP	CD8M	0.0554076	0.364735	150
335	Q9H1C0	LPAR5	CD8M	0.745737	1.20412	5
336	P50851	LRBA	CD8M	-0.138384	0.30103	2
337	O75427	LRCH4	CD8M	0.124429	0.0244246	8
338	Q96AG4	LRRC59	CD8M	1.18092	0.90309	4
339	Q8IWT6	LRRC8A	CD8M	-0.0233431	0	7
340	Q6P9F7	LRRC8B	CD8M	-0.084675	0	1
341	Q8TDW0	LRRC8C	CD8M	0.405509	2.61485	42
342	Q7L1W4	LRRC8D	CD8M	-0.287998	0.168276	15
343	Q9H3W5	LRRN3	CD8M	-0.557168	0.30103	3
344	P33241	LSP1	CD8M	0.232142	1.35348	16
345	Q06643	LTB	CD8M	-0.251953	0.60206	8
346	O60449	LY75	CD8M	0.0963836	0.833864	149
347	Q9HBG7	LY9	CD8M	-1.03118	7.59616	41
348	P20645	M6PR	CD8M	0.0466618	0.903194	34
349	Q9H0U3	MAGT1	CD8M	0.575035	0.60206	9
350	O60476	MAN1A2	CD8M	1.53368	0.726999	5
351	Q16706	MAN2A1	CD8M	0.315503	0.529037	14
352	P49641	MAN2A2	CD8M	1.58546	0.60206	4
353	Q96N66	MBOAT7	CD8M	0.136351	0.976876	10
354	Q08431	MFGE8	CD8M	-0.276574	0.162727	6
355	P08582	MFI2	CD8M	-0.624321	1.80618	8
356	Q6N075	MFSD5	CD8M	0.0754282	0.20412	4
357	P26572	MGAT1	CD8M	1.06089	1.56314	10
358	Q10469	MGAT2	CD8M	0.392897	1.51545	17
359	Q9UM21	MGAT4A	CD8M	0.0671156	0.0579919	4
360	O14880	MGST3	CD8M	-0.140039	0	6
361	Q5JRA6	MIA3	CD8M	2.24546	0.60206	4
362	Q29983	MICA	CD8M	0.951092	0.30103	2
363	Q13724	MOGS	CD8M	0.816409	1.65814	26
364	O95563	MPC2	CD8M	-0.427899	0.20412	4
365	Q53F39	MPPE1	CD8M	0.0650962	0	1
366	O95297	MPZL1	CD8M	0.421424	0.660052	6
367	O60487	MPZL2	CD8M	0.160048	0.0579919	4
368	Q95460	MR1	CD8M	-0.881911	0	2
369	Q9UBG0	MRC2	CD8M	0.542848	1.26211	8
370	P26038	MSN	CD8M	-0.074948	0.0413622	60
371	P00395	MT-CO1	CD8M	0.366545	0.359022	6
372	P00403	MT-CO2	CD8M	0.967227	1.03738	23
373	P00414	MT-CO3	CD8M	0.308806	0.50515	8
374	P03897	MT-ND3	CD8M	1.0944	0	2
375	P03905	MT-ND4	CD8M	-0.336772	0	5
376	P03915	MT-ND5	CD8M	0.340326	0.359022	6
377	Q9Y6C9	MTCH2	CD8M	0.000303259	0.097847	29
378	Q86UE4	MTDH	CD8M	1.24007	2.53318	11
379	B0I1T2	MYO1G	CD8M	-0.326891	5.21922	93
380	Q13564	NAE1	CD8M	-1.31712	0	2
381	Q6PIU2	NCEH1	CD8M	0.931467	1.11267	12
382	P55160	NCKAP1L	CD8M	0.131966	0.444452	9
383	Q969V3	NCLN	CD8M	0.0949077	0.199165	16
384	O14931	NCR3	CD8M	-1.32219	2.70927	10
385	Q92542	NCSTN	CD8M	-0.00968962	0.151961	24
386	Q9NX14	NDUFB11	CD8M	0.250319	0.0737862	6
387	O43676	NDUFB3	CD8M	0.295025	0.20412	4
388	O43674	NDUFB5	CD8M	0.0232761	0.0737862	6
389	O95139	NDUFB6	CD8M	0.697545	0.660052	6
390	O95169	NDUFB8	CD8M	0.943578	0.0901766	5
391	Q99435	NELL2	CD8M	1.66537	0	1
392	Q92859	NEO1	CD8M	0.79403	0.90309	4
393	Q9HB89	NMUR1	CD8M	-0.307306	0.726999	5
394	Q13423	NNT	CD8M	-0.0299603	0.73957	52
395	P46531	NOTCH1	CD8M	0.740216	0.828456	8
396	O15118	NPC1	CD8M	-0.373617	0.124939	3
397	Q9Y639	NPTN	CD8M	-0.403943	21.8464	184
398	Q92823	NRCAM	CD8M	-3.5973	4.21442	15
399	P21589	NT5E	CD8M	-0.628315	5.08143	84
400	P04629	NTRK1	CD8M	3.40397	1.20412	5
401	Q8TEM1	NUP210	CD8M	0.46203	1.75421	48
402	O60313	OPA1	CD8M	-0.00860838	0	6
403	Q96D31	ORAI1	CD8M	-0.151256	0.328155	12
404	Q99571	P2RX4	CD8M	1.25429	0.90309	5
405	Q99572	P2RX7	CD8M	0.141794	0	3
406	O00398	P2RY10	CD8M	-0.166745	2.81134	50
407	Q96G91	P2RY11	CD8M	0.416658	0.162727	7
408	Q86VZ1	P2RY8	CD8M	-1.35747	3.66374	25
409	Q96RD7	PANX1	CD8M	0.612685	0.819968	12
410	Q15116	PDCD1	CD8M	0.544641	0.993267	11
411	O75340	PDCD6	CD8M	0.0334469	0.0579919	4
412	P16284	PECAM1	CD8M	-0.160297	9.09028	198
413	O96011	PEX11B	CD8M	-0.268399	0.0737862	8
414	O00264	PGRMC1	CD8M	1.2203	0.20412	5
415	O15173	PGRMC2	CD8M	0.996426	0.90309	4
416	P78562	PHEX	CD8M	6.42108	0.30103	2
417	Q92508	PIEZO1	CD8M	-0.168002	0.770027	27
418	Q92643	PIGK	CD8M	1.06205	0.0579919	4
419	Q96S52	PIGS	CD8M	0.811964	0.494426	11
420	Q969N2	PIGT	CD8M	0.5695	1.17145	11
421	Q96FE7	PIK3IP1	CD8M	-1.21324	0	1
422	P48426	PIP4K2A	CD8M	-0.133224	0	7
423	Q03405	PLAUR	CD8M	0.601202	1.0103	9
424	O14494	PLPP1	CD8M	1.01674	2.10721	9
425	Q9UIW2	PLXNA1	CD8M	-0.213653	1.57394	17
426	Q9HCM2	PLXNA4	CD8M	-1.25075	3.4036	20
427	O43157	PLXNB1	CD8M	-0.262853	0	1
428	O15031	PLXNB2	CD8M	-0.284974	5.10711	104
429	O60486	PLXNC1	CD8M	-0.275052	6.00741	52
430	O60831	PRAF2	CD8M	-0.228229	0.30103	3
431	P10644	PRKAR1A	CD8M	-0.291483	0.815092	14
432	P04156	PRNP	CD8M	-0.554222	4.1755	21
433	Q8NDX1	PSD4	CD8M	0.224074	0.560051	10
434	P48651	PTDSS1	CD8M	0.529549	2.53318	11
435	Q9Y5Y4	PTGDR2	CD8M	-0.401876	2.78905	25
436	P43116	PTGER2	CD8M	-0.520066	4.21442	15
437	P35408	PTGER4	CD8M	0.0507096	0.0579919	4
438	Q9P2B2	PTGFRN	CD8M	2.49479	0.60206	3
439	P43119	PTGIR	CD8M	2.05153	0.90309	4
440	Q13308	PTK7	CD8M	1.89209	0.243887	9
441	P18433	PTPRA	CD8M	-0.37156	13.3229	107
442	P08575	PTPRC	CD8M	-0.246273	80.8785	866
443	Q14761	PTPRCAP	CD8M	0.0177002	0.0705312	12
444	Q12913	PTPRJ	CD8M	1.20762	11.2881	133
445	Q15262	PTPRK	CD8M	-0.447254	2.37873	16
446	Q13332	PTPRS	CD8M	1.49481	0	1
447	P15151	PVR	CD8M	1.98061	0.30103	3
448	Q9NQS3	PVRL3	CD8M	0.486037	0.30103	2
449	Q6ZRP7	QSOX2	CD8M	1.16616	0.90309	4
450	Q9H0U4	RAB1B	CD8M	-0.308829	0.63601	16
451	P51159	RAB27A	CD8M	0.716036	2.70927	11
452	Q15286	RAB35	CD8M	0.43571	0.80618	6
453	P51148	RAB5C	CD8M	0.248366	0.80618	6
454	P61006	RAB8A	CD8M	-0.176325	9.64327e-17	13
455	Q92930	RAB8B	CD8M	-0.0695503	0.20412	4
456	P63000	RAC1	CD8M	-0.385751	2.83421	12
457	Q8TC12	RDH11	CD8M	0.39375	0.60206	3
458	O95980	RECK	CD8M	-0.61241	0.90309	4
459	Q00765	REEP5	CD8M	0.0934021	0	4
460	Q8IUW5	RELL1	CD8M	-0.243627	1.37163	22
461	O15258	RER1	CD8M	0.205971	0.491786	10
462	Q14699	RFTN1	CD8M	0.297247	0.409599	15
463	P61586	RHOA	CD8M	0.369865	0.20412	4
464	P84095	RHOG	CD8M	0.141934	0.609971	20
465	Q8NC42	RNF149	CD8M	-0.16551	0.874125	19
466	P04843	RPN1	CD8M	0.0925812	1.89362	79
467	P04844	RPN2	CD8M	0.0265332	0.19847	47
468	P08865	RPSA	CD8M	0.430215	0.712813	14
469	Q9NQC3	RTN4	CD8M	1.19857	1.50515	6
470	P21453	S1PR1	CD8M	-0.829881	0	1
471	O95977	S1PR4	CD8M	-0.248228	5.45982	54
472	Q9NTJ5	SACM1L	CD8M	0.17357	0.307869	10
473	O14828	SCAMP3	CD8M	0.237341	1.97889	13
474	Q8WTV0	SCARB1	CD8M	1.03217	0	1
475	Q14108	SCARB2	CD8M	0.231333	0.124939	3
476	Q58EX2	SDK2	CD8M	0.953062	0.924831	14
477	P67812	SEC11A	CD8M	-0.0244985	0.035328	10
478	O75396	SEC22B	CD8M	-0.423715	0.30103	2
479	P61619	SEC61A1	CD8M	-0.011412	0.162727	7
480	P60468	SEC61B	CD8M	0.0439758	0.193396	8
481	Q9UGP8	SEC63	CD8M	0.838756	1.19499	17
482	Q9UBV2	SEL1L	CD8M	0.948733	2.74969	24
483	P14151	SELL	CD8M	-0.538446	8.3195	62
484	Q14242	SELPLG	CD8M	-0.489246	3.13524	13
485	Q9H3S1	SEMA4A	CD8M	2.28529	4.67913	45
486	Q9NPR2	SEMA4B	CD8M	-1.17105	0.90309	4
487	Q9C0C4	SEMA4C	CD8M	-1.09268	3.31133	12
488	Q92854	SEMA4D	CD8M	-0.137283	1.73312	122
489	Q9H9B4	SFXN1	CD8M	0.0951802	0.0875087	41
490	Q6IA17	SIGIRR	CD8M	-0.962786	2.37873	16
491	Q9P1W8	SIRPG	CD8M	0.202063	2.30255	49
492	Q9Y3P8	SIT1	CD8M	-0.458409	5.95627	32
493	Q13291	SLAMF1	CD8M	0.304525	3.68532	52
494	Q96DU3	SLAMF6	CD8M	-0.0204739	0.168324	47
495	Q9NQ25	SLAMF7	CD8M	1.71368	7.29054	32
496	P49281	SLC11A2	CD8M	0.0939702	0.162727	6
497	P55011	SLC12A2	CD8M	0.183048	1.41085	36
498	Q9UHW9	SLC12A6	CD8M	-0.527294	8.18376	63
499	Q9Y666	SLC12A7	CD8M	-0.971964	1.77985	14
500	Q9BXP2	SLC12A9	CD8M	-0.0682881	0	1
501	Q8N697	SLC15A4	CD8M	0.345769	0.20412	4
502	P53985	SLC16A1	CD8M	0.393048	0.425969	4
503	O15427	SLC16A3	CD8M	0.328027	0.60206	9
504	P41440	SLC19A1	CD8M	2.20909	0	2
505	P43007	SLC1A4	CD8M	1.37205	7.72443	46
506	Q15758	SLC1A5	CD8M	1.33661	3.61445	35
507	Q08357	SLC20A2	CD8M	-0.375313	0.359022	6
508	Q9UGH3	SLC23A2	CD8M	0.146379	0.60206	3
509	P53007	SLC25A1	CD8M	-0.265844	0.775403	13
510	Q9UBX3	SLC25A10	CD8M	-0.44997	0.90309	4
511	Q02978	SLC25A11	CD8M	0.0156632	0.132195	33
512	O75746	SLC25A12	CD8M	-0.170309	1.0685	22
513	O43772	SLC25A20	CD8M	-0.302573	2.69591	15
514	Q9H936	SLC25A22	CD8M	-0.10034	0.0579919	4
515	Q00325	SLC25A3	CD8M	-0.179301	1.01256	43
516	P05141	SLC25A5	CD8M	-0.0879004	0.421718	34
517	P12236	SLC25A6	CD8M	-0.116755	0.15782	10
518	P50443	SLC26A2	CD8M	-0.245408	0.50515	5
519	O14975	SLC27A2	CD8M	1.22383	0.90309	4
520	Q99808	SLC29A1	CD8M	0.90201	5.5266	41
521	P11166	SLC2A1	CD8M	0.648911	6.59315	30
522	Q96QE2	SLC2A13	CD8M	-0.2813	0.60206	4
523	P11169	SLC2A3	CD8M	1.09226	0.918853	15
524	Q9Y6M5	SLC30A1	CD8M	-0.0534982	0.772646	19
525	O00400	SLC33A1	CD8M	-1.20438	0.425969	4
526	Q8TB61	SLC35B2	CD8M	-0.124628	0.417014	8
527	Q96K37	SLC35E1	CD8M	0.195998	0.90309	4
528	Q6YBV0	SLC36A4	CD8M	2.17672	0.30103	2
529	Q9H2H9	SLC38A1	CD8M	0.318189	2.77509	17
530	Q9HBR0	SLC38A10	CD8M	-0.128943	0	5
531	Q8WUX1	SLC38A5	CD8M	1.19569	0.30103	2
532	Q9ULF5	SLC39A10	CD8M	-0.444494	1.73155	11
533	Q15043	SLC39A14	CD8M	0.780941	1.35106	19
534	Q13433	SLC39A6	CD8M	-0.251239	2.18222	25
535	P08195	SLC3A2	CD8M	0.520657	13.4059	141
536	O75387	SLC43A1	CD8M	-0.496332	3.67035	16
537	Q8NBI5	SLC43A3	CD8M	0.482847	1.98387	27
538	Q8WWI5	SLC44A1	CD8M	-1.72898	0.30103	2
539	Q8IWA5	SLC44A2	CD8M	-0.925904	11.2553	63
540	Q96NT5	SLC46A1	CD8M	0.908529	0.60206	4
541	P04920	SLC4A2	CD8M	-0.566713	3.93764	65
542	Q9Y6M7	SLC4A7	CD8M	-0.153198	1.61523	72
543	P53794	SLC5A3	CD8M	0.609854	0.888084	12
544	Q92911	SLC5A5	CD8M	-1.12825	0	1
545	Q9Y289	SLC5A6	CD8M	1.62391	2.10721	8
546	P31641	SLC6A6	CD8M	0.428704	0.527426	7
547	P30825	SLC7A1	CD8M	1.59744	2.70927	11
548	Q01650	SLC7A5	CD8M	0.999392	2.10026	26
549	Q92536	SLC7A6	CD8M	-0.185384	0.90309	4
550	P19634	SLC9A1	CD8M	0.118632	0.205817	19
551	Q96T83	SLC9A7	CD8M	-0.859662	0.30103	2
552	Q9UIG8	SLCO3A1	CD8M	-0.356498	2.10721	8
553	Q96BD0	SLCO4A1	CD8M	1.25998	0.90309	4
554	Q92673	SORL1	CD8M	0.0976046	0.564811	31
555	Q99523	SORT1	CD8M	2.93766	0.30103	2
556	Q15005	SPCS2	CD8M	-0.30025	0.364878	10
557	P61009	SPCS3	CD8M	0.303989	0.359022	6
558	O43291	SPINT2	CD8M	-0.0470101	0	4
559	P16150	SPN	CD8M	-0.13954	0.675072	40
560	Q92563	SPOCK2	CD8M	-0.00973375	0	4
561	Q8TCT8	SPPL2A	CD8M	0.313195	0.0901766	5
562	Q8TCT7	SPPL2B	CD8M	0.338725	0.757447	11
563	O15269	SPTLC1	CD8M	0.760977	0	7
564	O15270	SPTLC2	CD8M	0.170506	0.0737862	6
565	Q9Y5M8	SRPRB	CD8M	0.230004	0.20412	10
566	P43307	SSR1	CD8M	0.363178	0.639579	15
567	P43308	SSR2	CD8M	0.200135	0.50515	8
568	P51571	SSR4	CD8M	0.0161868	0.151368	16
569	Q11201	ST3GAL1	CD8M	0.155834	0.333721	16
570	P15907	ST6GAL1	CD8M	1.1607	0.30103	2
571	Q969X2	ST6GALNAC6	CD8M	1.49019	0.60206	3
572	Q13586	STIM1	CD8M	0.703251	3.10257	19
573	O94804	STK10	CD8M	-0.136731	0.206161	12
574	P27105	STOM	CD8M	-0.0572549	0.224325	16
575	P46977	STT3A	CD8M	0.104694	0.668635	36
576	Q8TCJ2	STT3B	CD8M	0.245832	0.880775	29
577	Q12846	STX4	CD8M	0.880948	0.425969	4
578	Q9UH99	SUN2	CD8M	0.0416282	0.785379	102
579	O15260	SURF4	CD8M	0.0575537	0.154882	30
580	Q6UWL2	SUSD1	CD8M	-0.733354	3.61236	13
581	Q8NF91	SYNE1	CD8M	0.15684	0.20412	4
582	Q6ZMZ3	SYNE3	CD8M	-4.391	0.30103	2
583	Q16563	SYPL1	CD8M	-0.153587	2.83612	23
584	Q03518	TAP1	CD8M	0.196059	0.79936	50
585	Q03519	TAP2	CD8M	0.0994979	1.05353	36
586	O15533	TAPBP	CD8M	0.759812	2.28756	16
587	P21731	TBXA2R	CD8M	-1.94375	0.60206	3
588	Q13488	TCIRG1	CD8M	1.19247	0.30103	2
589	Q9NZ01	TECR	CD8M	-0.0724969	0.0860207	9
590	P02786	TFRC	CD8M	1.84523	22.6897	153
591	P01137	TGFB1	CD8M	-0.16715	9.64327e-17	6
592	P36897	TGFBR1	CD8M	-0.323956	1.08922	18
593	P37173	TGFBR2	CD8M	-0.878428	5.90598	38
594	O43493	TGOLN2	CD8M	-1.02886	0.660052	7
595	P04216	THY1	CD8M	0.0903224	0.0737862	6
596	Q495A1	TIGIT	CD8M	1.5546	0.784991	9
597	Q3ZCQ8	TIMM50	CD8M	-0.051661	0	4
598	Q9BX74	TM2D1	CD8M	0.122838	0.30103	2
599	O15321	TM9SF1	CD8M	0.27051	0.0244246	8
600	Q9HD45	TM9SF3	CD8M	-0.0360023	0.0897896	34
601	Q7Z403	TMC6	CD8M	-0.604152	1.44088	20
602	Q8IU68	TMC8	CD8M	-0.76268	2.0777	15
603	Q9UM00	TMCO1	CD8M	-0.43564	0	2
604	P49755	TMED10	CD8M	0.362274	1.26877	18
605	Q7Z7H5	TMED4	CD8M	0.275074	0.411118	22
606	Q9Y3B3	TMED7	CD8M	0.455413	1.92981	41
607	Q9BVK6	TMED9	CD8M	0.23531	0.458012	27
608	Q9NUM4	TMEM106B	CD8M	0.114847	0.336358	8
609	Q9HC07	TMEM165	CD8M	0.469211	0.280275	15
610	Q8TBQ9	TMEM167A	CD8M	0.0530872	0.0579919	4
611	Q86WV6	TMEM173	CD8M	-0.598476	1.85792	18
612	Q9UHN6	TMEM2	CD8M	0.0687566	1.02477	58
613	Q9H813	TMEM206	CD8M	-0.201456	0.527426	7
614	Q9H330	TMEM245	CD8M	0.0252153	0.0280287	7
615	Q9NV96	TMEM30A	CD8M	0.221826	2.87357	35
616	P57088	TMEM33	CD8M	-0.0990778	0.185523	9
617	Q9BTV4	TMEM43	CD8M	0.0500385	0.250727	15
618	Q9P1W3	TMEM63C	CD8M	1.32575	0.30103	2
619	Q8NBN3	TMEM87A	CD8M	-0.273344	0.0803704	11
620	Q9HCN3	TMEM8A	CD8M	0.310176	0.30103	3
621	Q12767	TMEM94	CD8M	-0.340642	1.20412	5
622	Q9NQ34	TMEM9B	CD8M	-0.123411	0	1
623	Q96BF3	TMIGD2	CD8M	-0.197014	1.01994	19
624	P42167	TMPO	CD8M	0.563376	0.90309	4
625	Q6ZT21	TMPPE	CD8M	1.38808	0.90309	4
626	Q9BVT8	TMUB1	CD8M	-0.105192	0	1
627	Q9H3N1	TMX1	CD8M	0.687948	0.924831	14
628	Q96JJ7	TMX3	CD8M	0.676255	1.49882	28
629	Q9H1E5	TMX4	CD8M	0.710665	1.51545	17
630	Q9Y6Q6	TNFRSF11A	CD8M	0.848693	1.80618	7
631	Q92956	TNFRSF14	CD8M	-0.280098	0.90309	5
632	Q9Y5U5	TNFRSF18	CD8M	3.68319	2.0103	10
633	P19438	TNFRSF1A	CD8M	-0.153275	0.20412	4
634	P20333	TNFRSF1B	CD8M	0.671025	1.0758	10
635	Q93038	TNFRSF25	CD8M	-0.74437	0.90309	5
636	P43489	TNFRSF4	CD8M	3.21767	1.20412	6
637	Q07011	TNFRSF9	CD8M	3.30805	1.56314	10
638	Q9NS69	TOMM22	CD8M	-0.342316	0.889726	9
639	O94826	TOMM70A	CD8M	0.308552	0.129486	8
640	Q5JTV8	TOR1AIP1	CD8M	0.549265	2.38478	36
641	Q8NFQ8	TOR1AIP2	CD8M	-0.291642	0.20412	4
642	Q9NXH8	TOR4A	CD8M	0.499057	0.30103	2
643	O60704	TPST2	CD8M	0.314675	1.26211	8
644	P01848	TRAC	CD8M	-0.42249	11.0659	68
645	Q15629	TRAM1	CD8M	0.262254	0.527426	7
646	Q6PIZ9	TRAT1	CD8M	-0.714629	1.50515	6
647	A0A5B9	TRBC2	CD8M	-0.252779	0.20412	4
648	Q9Y5S1	TRPV2	CD8M	-0.640218	10.364	80
649	O95857	TSPAN13	CD8M	4.79624	0	3
650	Q8NG11	TSPAN14	CD8M	-0.750299	8.05318	32
651	O60637	TSPAN3	CD8M	1.10516	1.20412	5
652	Q12999	TSPAN31	CD8M	0.687264	0	1
653	Q86UF1	TSPAN33	CD8M	1.93973	0.60206	3
654	O14817	TSPAN4	CD8M	0.00774372	0	2
655	Q9C0H2	TTYH3	CD8M	0.774617	1.70927	10
656	Q96J42	TXNDC15	CD8M	0.700551	0.30103	2
657	Q5T4S7	UBR4	CD8M	0.257056	0	2
658	Q9BZM4	ULBP3	CD8M	-0.496999	0.359022	6
659	P47985	UQCRFS1	CD8M	-0.919848	0.961082	8
660	Q96IX5	USMG5	CD8M	0.771747	0.90309	4
661	P19320	VCAM1	CD8M	1.28773	0.359022	5
662	P21796	VDAC1	CD8M	0.182714	1.27958	53
663	P45880	VDAC2	CD8M	0.155813	0.826626	37
664	Q9Y277	VDAC3	CD8M	0.0215683	0.0356634	42
665	P32241	VIPR1	CD8M	-2.61011	2.21442	13
666	O95498	VNN2	CD8M	-0.677653	3.13524	13
667	Q8NBI6	XXYLT1	CD8M	1.09175	0.425969	4
668	Q5BJH7	YIF1B	CD8M	0.142547	9.64327e-17	6
669	O75844	ZMPSTE24	CD8M	0.275638	1.20412	6

### Sheet: Significantly Upregulated
	Protein.Accession	Protein.Gene	exp_ref	enrich.exp.med	enrich.exp.p	enrich.exp.count	analysis
590	P02786	TFRC	CD8M	1.84523	22.6897	153
122	P48960	CD97	CD8M	1.24329	20.8666	171
444	Q12913	PTPRJ	CD8M	1.20762	11.2881	133
265	P05362	ICAM1	CD8M	1.92122	11.2831	70
172	P49961	ENTPD1	CD8M	1.41865	10.0555	74
107	P08962	CD63	CD8M	0.750498	8.13561	44
505	P43007	SLC1A4	CD8M	1.37205	7.72443	46
304	P20702	ITGAX	CD8M	2.32805	7.64993	41
495	Q9NQ25	SLAMF7	CD8M	1.71368	7.29054	32
143	P14384	CPM	CD8M	2.23976	7.24729	49
114	P27701	CD82	CD8M	0.717929	7.11037	61
521	P11166	SLC2A1	CD8M	0.648911	6.59315	30
78	Q6YHK3	CD109	CD8M	1.40668	5.81184	28
58	Q10589	BST2	CD8M	0.913096	5.76654	58
254	P01903	HLA-DRA	CD8M	2.08216	5.71957	20
520	Q99808	SLC29A1	CD8M	0.90201	5.5266	41
147	O95727	CRTAM	CD8M	3.3204	4.87061	27
21	Q13740	ALCAM	CD8M	0.876679	4.83777	58
485	Q9H3S1	SEMA4A	CD8M	2.28529	4.67913	45
171	P22413	ENPP1	CD8M	1.55118	4.41854	18
110	P32970	CD70	CD8M	2.09409	4.28695	26
116	Q9UIB8	CD84	CD8M	0.718109	4.00778	29
108	Q07108	CD69	CD8M	1.39586	3.76981	30
506	Q15758	SLC1A5	CD8M	1.33661	3.61445	35
190	P49327	FASN	CD8M	0.784066	3.53207	53
319	P18627	LAG3	CD8M	1.72583	3.43627	14
184	P34910	EVI2B	CD8M	1.50229	3.31133	12
134	Q9UHP7	CLEC2D	CD8M	1.25179	3.31133	13
74	Q96A33	CCDC47	CD8M	1.01823	3.29629	30
572	Q13586	STIM1	CD8M	0.703251	3.10257	19
313	P10721	KIT	CD8M	1.46368	3.0103	12
233	P10314	HLA-A	CD8M	0.99267	2.77509	17
482	Q9UBV2	SEL1L	CD8M	0.948733	2.74969	24
115	Q01151	CD83	CD8M	2.27306	2.70927	10
547	P30825	SLC7A1	CD8M	1.59744	2.70927	11
451	P51159	RAB27A	CD8M	0.716036	2.70927	11
200	Q10471	GALNT2	CD8M	0.69882	2.63179	18
112	P04233	CD74	CD8M	0.666372	2.6212	40
378	Q86UE4	MTDH	CD8M	1.24007	2.53318	11
151	P08574	CYC1	CD8M	0.789894	2.31414	23
586	O15533	TAPBP	CD8M	0.759812	2.28756	16
251	P01909	HLA-DQA1	CD8M	1.77367	2.10721	8
545	Q9Y289	SLC5A6	CD8M	1.62391	2.10721	8
46	Q15904	ATP6AP1	CD8M	1.0497	2.10721	8
424	O14494	PLPP1	CD8M	1.01674	2.10721	9
548	Q01650	SLC7A5	CD8M	0.999392	2.10026	26
632	Q9Y5U5	TNFRSF18	CD8M	3.68319	2.0103	10
250	P04440	HLA-DPB1	CD8M	1.14901	1.94513	21
129	Q96G23	CERS2	CD8M	0.677772	1.86417	11
248	Q95604	HLA-C	CD8M	0.850839	1.80618	8
630	Q9Y6Q6	TNFRSF11A	CD8M	0.848693	1.80618	7
655	Q9C0H2	TTYH3	CD8M	0.774617	1.70927	10
363	Q13724	MOGS	CD8M	0.816409	1.65814	26
53	P15291	B4GALT1	CD8M	0.933197	1.63009	8
637	Q07011	TNFRSF9	CD8M	3.30805	1.56314	10
357	P26572	MGAT1	CD8M	1.06089	1.56314	10
142	P09669	COX6C	CD8M	1.03686	1.53738	21
629	Q9H1E5	TMX4	CD8M	0.710665	1.51545	17
469	Q9NQC3	RTN4	CD8M	1.19857	1.50515	6
234	P18462	HLA-A	CD8M	0.635246	1.50515	6
628	Q96JJ7	TMX3	CD8M	0.676255	1.49882	28
249	P20036	HLA-DPA1	CD8M	1.19162	1.49179	11
212	Q8NBJ4	GOLM1	CD8M	1.2866	1.40824	8
323	Q9UQV4	LAMP3	CD8M	1.10534	1.40824	8
280	Q13478	IL18R1	CD8M	1.08417	1.39805	20
533	Q15043	SLC39A14	CD8M	0.780941	1.35106	19

### Sheet: Significantly Downregulated
	Protein.Accession	Protein.Gene	exp_ref	enrich.exp.med	enrich.exp.p	enrich.exp.count	analysis
297	P13612	ITGA4	CD8M	-0.613809	24.3198	182
40	P05026	ATP1B1	CD8M	-0.815731	14.428	82
99	Q08722	CD47	CD8M	-0.597582	12.4733	81
539	Q8IWA5	SLC44A2	CD8M	-0.925904	11.2553	63
266	P13598	ICAM2	CD8M	-1.00409	10.5055	98
648	Q9Y5S1	TRPV2	CD8M	-0.640218	10.364	80
650	Q8NG11	TSPAN14	CD8M	-0.750299	8.05318	32
347	Q9HBG7	LY9	CD8M	-1.03118	7.59616	41
26	A1A5B4	ANO9	CD8M	-0.665344	6.32163	22
593	P37173	TGFBR2	CD8M	-0.878428	5.90598	38
14	P78536	ADAM17	CD8M	-0.62376	5.87503	33
289	P16871	IL7R	CD8M	-1.79507	5.62396	54
399	P21589	NT5E	CD8M	-0.628315	5.08143	84
398	Q92823	NRCAM	CD8M	-3.5973	4.21442	15
123	P14209	CD99	CD8M	-0.780849	3.9219	28
408	Q86VZ1	P2RY8	CD8M	-1.35747	3.66374	25
580	Q6UWL2	SUSD1	CD8M	-0.733354	3.61236	13
426	Q9HCM2	PLXNA4	CD8M	-1.25075	3.4036	20
487	Q9C0C4	SEMA4C	CD8M	-1.09268	3.31133	12
140	Q6P4Q7	CNNM4	CD8M	-0.646396	3.27241	18
666	O95498	VNN2	CD8M	-0.677653	3.13524	13
384	O14931	NCR3	CD8M	-1.32219	2.70927	10
174	P54764	EPHA4	CD8M	-2.04503	2.67976	17
490	Q6IA17	SIGIRR	CD8M	-0.962786	2.37873	16
64	O00478	BTN3A3	CD8M	-0.674898	2.32074	28
665	P32241	VIPR1	CD8M	-2.61011	2.21442	13
279	Q96F46	IL17RA	CD8M	-1.03335	2.10721	8
124	Q8TCZ2	CD99L2	CD8M	-1.37025	2.10721	8
213	Q99795	GPA33	CD8M	-1.64249	2.10721	8
602	Q8IU68	TMC8	CD8M	-0.76268	2.0777	15
277	Q08334	IL10RB	CD8M	-0.649181	2.03688	16
76	P32248	CCR7	CD8M	-0.681771	2.03688	16
611	Q86WV6	TMEM173	CD8M	-0.598476	1.85792	18
355	P08582	MFI2	CD8M	-0.624321	1.80618	8
67	Q9NY47	CACNA2D2	CD8M	-1.3094	1.80618	7
499	Q9Y666	SLC12A7	CD8M	-0.971964	1.77985	14
97	P29965	CD40LG	CD8M	-0.690126	1.50515	6
646	Q6PIZ9	TRAT1	CD8M	-0.714629	1.50515	6
162	P52798	EFNA4	CD8M	-0.936368	1.50515	6
601	Q7Z403	TMC6	CD8M	-0.604152	1.44088	20
