## Supplemental Table 2 for "Hypoxia is a dominant remodeler of the CD8^+^ T cell surface proteome relative to activation and regulatory T cell-mediated suppression"

### Sheet: Combined_Output
	Protein.Accession	Protein.Gene	exp_ref	enrich.exp.med	enrich.exp.p	enrich.exp.count	analysis
250	P30487	HLA-B	CD8C	8.60959	0	1
57	P21810	BGN	CD8C	6.60072	0.30103	2
251	Q95365	HLA-B	CD8C	4.39965	0.60206	3
36	Q9BXN1	ASPN	CD8C	2.69013	0.124939	3
441	Q9NR22	PRMT8	CD8C	2.63492	0.30103	2
235	Q9UBK5	HCST	CD8C	2.60037	1.20412	6
492	Q68CR1	SEL1L3	CD8C	2.55342	0.30103	2
604	O60602	TLR5	CD8C	2.24681	0.60206	4
93	P20138	CD33	CD8C	1.91776	0.60206	3
425	O96011	PEX11B	CD8C	1.89195	0.425969	4
426	Q96FM1	PGAP3	CD8C	1.76466	0	2
71	Q9BY67	CADM1	CD8C	1.64494	0.90309	4
296	P26951	IL3RA	CD8C	1.22332	0	2
209	Q8NCW6	GALNT11	CD8C	1.20552	0.30103	3
619	Q7Z7N9	TMEM179B	CD8C	1.14796	0.30103	2
661	Q12999	TSPAN31	CD8C	1.09455	0.90309	4
385	O60487	MPZL2	CD8C	1.06032	0.90309	4
553	Q92911	SLC5A5	CD8C	1.00316	1.20412	5
414	Q92823	NRCAM	CD8C	0.986602	3.97138	17
164	Q9H4A9	DPEP2	CD8C	0.962412	0.60206	4
206	P49771	FLT3LG	CD8C	0.943572	0.90309	4
323	Q8IZA0	KIAA0319L	CD8C	0.937312	0	1
237	Q68CP4	HGSNAT	CD8C	0.913703	0.90309	4
166	Q15125	EBP	CD8C	0.875511	0.30103	2
436	P51805	PLXNA3	CD8C	0.8743	0	1
1	Q8IZY2	ABCA7	CD8C	0.830351	0.90309	4
421	Q86VZ1	P2RY8	CD8C	0.815467	7.15767	39
61	P43251	BTD	CD8C	0.803985	0	2
265	Q30134	HLA-DRB1	CD8C	0.801738	0	2
350	Q9UIQ6	LNPEP	CD8C	0.793451	11.8177	149
64	O00481	BTN3A1	CD8C	0.786443	3.31133	12
364	Q9HBG7	LY9	CD8C	0.772028	7.45839	40
649	O94826	TOMM70A	CD8C	0.759803	1.10721	7
72	Q8NFZ8	CADM4	CD8C	0.756495	0.30103	2
627	Q9P1W3	TMEM63C	CD8C	0.725944	0	1
601	P04216	THY1	CD8C	0.702181	0.90309	5
156	P61803	DAD1	CD8C	0.696639	0.30103	2
152	P61073	CXCR4	CD8C	0.668879	1.56314	10
116	P21854	CD72	CD8C	0.665843	0.30103	2
590	Q16563	SYPL1	CD8C	0.65756	2.98114	26
504	Q6IA17	SIGIRR	CD8C	0.652529	1.57444	20
496	Q9NPR2	SEMA4B	CD8C	0.628745	0.80618	6
65	P78410	BTN3A2	CD8C	0.612477	1.50515	6
493	P14151	SELL	CD8C	0.60548	6.71664	49
299	P16871	IL7R	CD8C	0.597069	6.78649	42
631	Q12767	TMEM94	CD8C	0.596094	0.50515	5
52	Q96L58	B3GALT6	CD8C	0.57586	0.20412	4
668	P19320	VCAM1	CD8C	0.572225	0.1041	13
229	Q9Y2T6	GPR55	CD8C	0.560764	1.41874	40
338	Q8IWV1	LAX1	CD8C	0.529219	0.425969	4
112	P34810	CD68	CD8C	0.528767	0.60206	3
276	P13598	ICAM2	CD8C	0.513667	10.9605	93
672	P32241	VIPR1	CD8C	0.50145	0.784991	9
485	Q14108	SCARB2	CD8C	0.482398	0.527426	7
365	P20645	M6PR	CD8C	0.479668	1.78693	26
58	Q13873	BMPR2	CD8C	0.470575	0.30103	2
2	P08183	ABCB1	CD8C	0.461898	4.68593	53
579	Q969X2	ST6GALNAC6	CD8C	0.452337	1.20412	6
182	P21709	EPHA1	CD8C	0.449402	0.329059	7
494	Q14242	SELPLG	CD8C	0.432776	0	1
651	Q8NFQ8	TOR1AIP2	CD8C	0.432604	0.60206	4
195	O43909	EXTL3	CD8C	0.42932	0.30103	2
401	Q68D85	NCR3LG1	CD8C	0.419592	0.30103	3
337	Q9UQV4	LAMP3	CD8C	0.411154	0.417014	8
223	Q9UNW8	GPR132	CD8C	0.410594	1.50515	7
330	Q96E93	KLRG1	CD8C	0.408267	0.425969	4
673	O95498	VNN2	CD8C	0.40451	1.70927	10
633	P42167	TMPO	CD8C	0.403024	0.50515	6
290	Q96F46	IL17RA	CD8C	0.398518	0.560051	10
512	Q9UHW9	SLC12A6	CD8C	0.381593	4.70358	66
535	P11169	SLC2A3	CD8C	0.380083	1.0758	10
606	Q9BRN9	TM2D3	CD8C	0.358162	0.50515	6
648	Q9NS69	TOMM22	CD8C	0.34536	0.336358	8
437	Q9HCM2	PLXNA4	CD8C	0.342285	0.50515	6
568	Q92563	SPOCK2	CD8C	0.340047	0.20412	4
415	P21589	NT5E	CD8C	0.335094	1.64056	76
219	Q3T906	GNPTAB	CD8C	0.328681	0.631902	12
594	P21731	TBXA2R	CD8C	0.321879	0.660052	6
503	Q9BWM7	SFXN3	CD8C	0.32102	0.20412	4
171	Q9H4M9	EHD1	CD8C	0.318448	0.50515	5
618	Q86WV6	TMEM173	CD8C	0.317872	0.959147	13
537	Q8TB61	SLC35B2	CD8C	0.313511	0.660052	6
312	P11215	ITGAM	CD8C	0.305102	4.61411	52
514	Q8N697	SLC15A4	CD8C	0.299901	0.425969	4
332	P32004	L1CAM	CD8C	0.296234	0.775403	13
212	Q8WWP7	GIMAP1	CD8C	0.288131	0.582495	22
151	P49682	CXCR3	CD8C	0.285961	2.70518	26
92	Q9UGN4	CD300A	CD8C	0.281875	2.51545	14
97	P07766	CD3E	CD8C	0.274558	5.05316	40
28	A1A5B4	ANO9	CD8C	0.272949	3.53346	21
5	Q9UNQ0	ABCG2	CD8C	0.271872	0	1
180	Q9Y6X5	ENPP4	CD8C	0.271269	0	1
183	P54764	EPHA4	CD8C	0.270646	0.527426	7
348	Q9NUN5	LMBRD1	CD8C	0.269311	0.20412	4
91	P10747	CD28	CD8C	0.267199	2.14156	58
39	Q9Y2G3	ATP11B	CD8C	0.266495	0.305325	18
655	Q6PIZ9	TRAT1	CD8C	0.265319	0.425969	4
609	Q7Z403	TMC6	CD8C	0.256542	1.86875	23
597	P01137	TGFB1	CD8C	0.253958	0.359022	6
244	P30459	HLA-A	CD8C	0.25339	0.60206	3
51	Q04656	ATP7A	CD8C	0.252847	0.90309	4
340	Q14739	LBR	CD8C	0.246082	3.00157	37
68	Q6UWD8	C16orf54	CD8C	0.244605	0.411118	22
652	O60704	TPST2	CD8C	0.242027	0.20412	4
284	P11717	IGF2R	CD8C	0.241024	0.912034	75
610	Q8IU68	TMC8	CD8C	0.238965	3.57344	19
641	P19438	TNFRSF1A	CD8C	0.236883	0.60206	4
24	Q86YT9	AMICA1	CD8C	0.236653	0.790938	56
621	Q9UHN6	TMEM2	CD8C	0.234411	3.41052	64
664	P30536	TSPO	CD8C	0.234271	0.30103	2
66	O00478	BTN3A3	CD8C	0.231868	1.85367	26
221	O43292	GPAA1	CD8C	0.228986	0.633723	10
589	Q8NF91	SYNE1	CD8C	0.226212	0	4
550	P04920	SLC4A2	CD8C	0.213058	2.01511	65
117	P04233	CD74	CD8C	0.212858	2.43272	36
449	P43119	PTGIR	CD8C	0.212372	0.162727	6
155	Q9Y271	CYSLTR1	CD8C	0.207198	0.60206	4
274	Q12891	HYAL2	CD8C	0.202736	0	1
412	O15118	NPC1	CD8C	0.201235	0.555455	11
561	Q9UIG8	SLCO3A1	CD8C	0.197188	1.26211	8
513	Q9Y666	SLC12A7	CD8C	0.19455	0.721032	17
7	P11117	ACP2	CD8C	0.194439	0.378781	19
455	Q15262	PTPRK	CD8C	0.187147	0.939429	40
96	P04234	CD3D	CD8C	0.186598	4.64159	66
534	Q96QE2	SLC2A13	CD8C	0.186078	0	2
419	Q99572	P2RX7	CD8C	0.185665	0.359022	5
670	P45880	VDAC2	CD8C	0.179752	0.328218	36
438	O15031	PLXNB2	CD8C	0.175849	2.46834	129
623	Q9H330	TMEM245	CD8C	0.173264	0.494426	11
480	P21453	S1PR1	CD8C	0.172351	0	1
215	P48060	GLIPR1	CD8C	0.171408	0.0579919	4
205	Q14254	FLOT2	CD8C	0.17135	0.306947	28
107	P08174	CD55	CD8C	0.169848	0.425969	4
563	Q92673	SORL1	CD8C	0.169219	1.19065	46
29	P07355	ANXA2	CD8C	0.168326	0.640191	21
520	P53007	SLC25A1	CD8C	0.165653	0.129486	8
321	Q9P055	JKAMP	CD8C	0.164504	0	2
548	Q8IWA5	SLC44A2	CD8C	0.163142	4.8595	53
355	Q8IWT6	LRRC8A	CD8C	0.162526	1.91339	12
55	O60512	B4GALT3	CD8C	0.159971	0.15782	10
308	P08648	ITGA5	CD8C	0.152742	0.958312	68
418	Q96D31	ORAI1	CD8C	0.151521	1.28195	12
549	Q96NT5	SLC46A1	CD8C	0.147817	0.0579919	4
391	P00414	MT-CO3	CD8C	0.146698	0.0579919	4
581	O94804	STK10	CD8C	0.145413	0.113774	10
570	Q8TCT7	SPPL2B	CD8C	0.145246	3.79271	21
653	P01848	TRAC	CD8C	0.138579	4.757	76
10	P00813	ADA	CD8C	0.138497	1.95462	58
240	P04439	HLA-A	CD8C	0.138361	1.12949	9
477	Q5JTH9	RRP12	CD8C	0.136486	0.262112	8
358	Q7L1W4	LRRC8D	CD8C	0.132376	0.128684	16
484	O14828	SCAMP3	CD8C	0.130206	0.185523	9
400	O14931	NCR3	CD8C	0.12734	0.633723	10
25	Q86WK6	AMIGO1	CD8C	0.125898	0	2
298	P40189	IL6ST	CD8C	0.124678	0.613501	17
629	Q96K49	TMEM87B	CD8C	0.123606	0.20412	4
98	P09693	CD3G	CD8C	0.123392	6.43514	73
369	P49641	MAN2A2	CD8C	0.12321	0.129486	8
301	Q9NX62	IMPAD1	CD8C	0.120837	0.664436	14
34	Q9HDC9	APMAP	CD8C	0.120535	1.68431	62
192	A0FGR8	ESYT2	CD8C	0.118238	0.341685	27
660	O60637	TSPAN3	CD8C	0.118155	0.359022	5
196	Q9Y624	F11R	CD8C	0.117701	1.45174	15
70	Q9NY47	CACNA2D2	CD8C	0.117673	0.20412	4
466	O95980	RECK	CD8C	0.113436	0.60206	3
396	B0I1T2	MYO1G	CD8C	0.112434	1.58641	123
181	P49961	ENTPD1	CD8C	0.112249	0.183341	89
657	Q9Y5S1	TRPV2	CD8C	0.109306	1.31493	73
242	P10314	HLA-A	CD8C	0.108018	1.57394	17
413	Q9Y639	NPTN	CD8C	0.103576	8.55281	195
616	Q9NUM4	TMEM106B	CD8C	0.101147	0.336358	8
8	O60488	ACSL4	CD8C	0.0999902	0.425969	4
149	O95727	CRTAM	CD8C	0.0996179	0.230487	46
4	O15439	ABCC4	CD8C	0.0993527	0.328155	12
451	P18433	PTPRA	CD8C	0.0990415	3.2819	101
247	P18463	HLA-B	CD8C	0.0984795	0.20412	4
531	O14975	SLC27A2	CD8C	0.0977769	0.124939	3
502	Q96NB2	SFXN2	CD8C	0.0934133	0.20412	4
35	O75915	ARL6IP5	CD8C	0.0897405	0.770771	23
103	Q08722	CD47	CD8C	0.0889069	3.32656	86
562	Q96BD0	SLCO4A1	CD8C	0.0837772	0	5
26	Q86WK7	AMIGO3	CD8C	0.0835119	0.20412	5
54	Q9NY97	B3GNT2	CD8C	0.0825509	0.427448	21
574	P43308	SSR2	CD8C	0.082176	0.469345	12
439	O60486	PLXNC1	CD8C	0.079605	1.61688	65
558	Q92536	SLC7A6	CD8C	0.0789718	0.60206	4
27	Q4KMQ2	ANO6	CD8C	0.076051	1.83349	70
395	Q96S97	MYADM	CD8C	0.0756382	0.50515	5
357	Q8TDW0	LRRC8C	CD8C	0.0727543	0.670764	55
303	Q9H0X4	ITFG3	CD8C	0.0719952	0.282095	35
227	Q86V85	GPR180	CD8C	0.0715329	0	4
273	Q53GQ0	HSD17B12	CD8C	0.070774	0.129486	8
40	Q8NB49	ATP11C	CD8C	0.0702807	0.20655	20
347	Q12907	LMAN2	CD8C	0.0696772	1.32372	42
646	O43557	TNFSF14	CD8C	0.0649226	0.249877	6
216	Q14344	GNA13	CD8C	0.0632004	0	9
3	P33527	ABCC1	CD8C	0.0604391	0.280398	130
527	P05141	SLC25A5	CD8C	0.0594852	0.616558	33
598	P36897	TGFBR1	CD8C	0.0584095	0.577531	18
167	P42892	ECE1	CD8C	0.0524126	0.199828	58
479	Q9BZR6	RTN4R	CD8C	0.0518193	0	5
599	P37173	TGFBR2	CD8C	0.0510279	0.252637	22
526	Q00325	SLC25A3	CD8C	0.0501341	1.22956	45
671	Q9Y277	VDAC3	CD8C	0.0497733	0.022779	41
32	Q96CW1	AP2M1	CD8C	0.048822	9.64327e-17	6
393	Q9Y6C9	MTCH2	CD8C	0.0483143	0.108296	28
23	Q9Y673	ALG5	CD8C	0.0481916	0.0579919	4
501	Q9H9B4	SFXN1	CD8C	0.0473342	0.618922	47
585	Q9UH99	SUN2	CD8C	0.0473194	1.14019	85
130	Q9H5V8	CDCP1	CD8C	0.047227	1.0685	22
203	Q14318	FKBP8	CD8C	0.0469956	0	2
410	Q13423	NNT	CD8C	0.0449809	0.432602	50
528	P12236	SLC25A6	CD8C	0.0449004	0.23728	17
11	O14672	ADAM10	CD8C	0.0433292	1.4225	67
628	Q8NBN3	TMEM87A	CD8C	0.0421979	0.0442169	14
559	P19634	SLC9A1	CD8C	0.0412806	0.0803704	11
669	P21796	VDAC1	CD8C	0.0409703	0.671556	50
17	P51828	ADCY7	CD8C	0.0402441	0.998278	30
637	Q9H1E5	TMX4	CD8C	0.0398446	0.589648	21
447	P35408	PTGER4	CD8C	0.0379695	0	4
37	Q9NVI7	ATAD3A	CD8C	0.037457	0	2
105	P06127	CD5	CD8C	0.0373145	2.53901	136
41	Q9HD20	ATP13A1	CD8C	0.0366233	0	3
286	Q969P0	IGSF8	CD8C	0.0347435	0.165039	39
632	Q96BF3	TMIGD2	CD8C	0.0339478	0.0215738	14
377	Q9UM21	MGAT4A	CD8C	0.0334164	0.0579919	4
522	Q02978	SLC25A11	CD8C	0.0333604	0.826646	32
154	P08574	CYC1	CD8C	0.0328482	0.305325	18
193	P22794	EVI2A	CD8C	0.030466	0.154781	11
13	P78536	ADAM17	CD8C	0.030309	1.26376	32
424	P16284	PECAM1	CD8C	0.0279153	0.433916	190
191	Q9BSJ8	ESYT1	CD8C	0.0278638	0.409337	70
100	P25942	CD40	CD8C	0.0278157	0	3
255	Q07000	HLA-C	CD8C	0.0260419	0.0579919	4
342	Q8NC56	LEMD2	CD8C	0.0255287	0.20412	4
405	O95139	NDUFB6	CD8C	0.0248558	0.20412	4
592	Q03519	TAP2	CD8C	0.0235437	0.606534	31
529	P50443	SLC26A2	CD8C	0.020776	0	9
294	P14784	IL2RB	CD8C	0.0197339	0	8
409	Q9HB89	NMUR1	CD8C	0.0192293	0.162727	6
349	Q9BU23	LMF2	CD8C	0.0172943	0.0737862	8
94	P11049	CD37	CD8C	0.0123061	0.185211	26
222	Q5VW38	GPR107	CD8C	0.0110029	0.329059	7
443	Q8NDX1	PSD4	CD8C	0.00969914	0.224325	16
336	P13473	LAMP2	CD8C	0.00908066	0.134082	9
6	P12821	ACE	CD8C	0.00641729	0	5
300	Q16891	IMMT	CD8C	0.00509941	0.268259	21
272	Q7LGA3	HS2ST1	CD8C	0.00497272	0.54643	17
361	Q06643	LTB	CD8C	0.00284796	0.129486	8
433	Q03405	PLAUR	CD8C	0.00101822	0.142832	15
20	Q9Y4W6	AFG3L2	CD8C	0.000863129	0.0579919	4
231	Q15743	GPR68	CD8C	0.000340984	0.0705312	12
147	P50416	CPT1A	CD8C	0.000226506	0	22
546	O75387	SLC43A1	CD8C	-0.000306904	0.293482	24
135	Q9NY35	CLDND1	CD8C	-0.00143085	0.173957	29
659	Q8NG11	TSPAN14	CD8C	-0.00191822	0.5937	37
643	Q93038	TNFRSF25	CD8C	-0.0019596	0	2
630	Q9HCN3	TMEM8A	CD8C	-0.00228095	0	5
387	Q9UBG0	MRC2	CD8C	-0.00304203	0.0737862	8
256	Q29960	HLA-C	CD8C	-0.00406882	0.124939	3
161	O60610	DIAPH1	CD8C	-0.004239	0.0815581	19
311	P20701	ITGAL	CD8C	-0.00549021	0.709186	277
44	P54709	ATP1B3	CD8C	-0.00672506	0.00492212	81
176	P54852	EMP3	CD8C	-0.00685001	0.383784	27
402	Q92542	NCSTN	CD8C	-0.00786582	0.342105	29
246	P03989	HLA-B	CD8C	-0.00807637	0.262906	20
143	Q6P4Q7	CNNM4	CD8C	-0.00951313	0.366094	20
141	Q9H8M5	CNNM2	CD8C	-0.00972271	0.0280287	7
453	Q14761	PTPRCAP	CD8C	-0.0101331	0.0240882	13
253	P30501	HLA-C	CD8C	-0.0104401	0	4
127	P14209	CD99	CD8C	-0.0106413	0.127615	26
185	Q6P179	ERAP2	CD8C	-0.0107348	1.70512	72
104	P09326	CD48	CD8C	-0.0107809	0.476901	173
120	Q01151	CD83	CD8C	-0.0111421	0	12
220	Q8NBJ4	GOLM1	CD8C	-0.0127263	0	6
614	Q9Y3B3	TMED7	CD8C	-0.0133933	0.783665	53
352	P50851	LRBA	CD8C	-0.0139093	0	2
110	P30203	CD6	CD8C	-0.0150473	0.505074	140
465	P63000	RAC1	CD8C	-0.0154912	0.121383	20
270	P30511	HLA-F	CD8C	-0.0155425	0.948528	33
591	Q03518	TAP1	CD8C	-0.0178358	0.604508	37
287	Q13651	IL10RA	CD8C	-0.0180867	0.164953	24
73	Q9HA72	CALHM2	CD8C	-0.0200799	0	2
505	Q9P1W8	SIRPG	CD8C	-0.0208981	0.127385	45
313	P06756	ITGAV	CD8C	-0.0209595	0	2
277	P32942	ICAM3	CD8C	-0.0211857	1.23385	166
307	P13612	ITGA4	CD8C	-0.022036	0.289374	179
213	Q96F15	GIMAP5	CD8C	-0.0227479	0.0087961	16
335	P11279	LAMP1	CD8C	-0.0230865	0.0896264	47
345	P09382	LGALS1	CD8C	-0.0246736	1.64485	34
248	P30460	HLA-B	CD8C	-0.0272296	0.191023	17
315	P05556	ITGB1	CD8C	-0.0282793	0.103528	223
306	P26006	ITGA3	CD8C	-0.0284558	0.162727	7
188	Q9Y282	ERGIC3	CD8C	-0.0287804	0.0442169	14
351	Q9H1C0	LPAR5	CD8C	-0.0297029	0.60206	9
497	Q9C0C4	SEMA4C	CD8C	-0.0300295	0.0901766	7
467	Q8IUW5	RELL1	CD8C	-0.030446	0.0280287	7
81	Q93033	CD101	CD8C	-0.0310772	0.0743267	98
331	P26718	KLRK1	CD8C	-0.0312543	0.25133	62
429	Q92508	PIEZO1	CD8C	-0.0317064	0.0497655	21
95	P28907	CD38	CD8C	-0.034104	0.961255	195
324	Q6NSJ0	KIAA1161	CD8C	-0.0349018	0.124939	3
316	P05107	ITGB2	CD8C	-0.0361073	2.94321	351
452	P08575	PTPRC	CD8C	-0.0374491	1.2921	873
42	P05023	ATP1A1	CD8C	-0.0386868	0.313736	93
282	P15260	IFNGR1	CD8C	-0.0391678	0	4
310	P38570	ITGAE	CD8C	-0.0401198	0.370497	70
69	Q96HA4	C1orf159	CD8C	-0.0413609	0.0087961	16
38	Q6DD88	ATL3	CD8C	-0.0436713	0.90309	4
134	Q9NRB3	CHST12	CD8C	-0.0443831	0.0215738	14
508	Q96DU3	SLAMF6	CD8C	-0.0463217	1.1974	55
639	Q92956	TNFRSF14	CD8C	-0.0463286	0.359022	6
232	P04921	GYPC	CD8C	-0.0464248	0.0465121	11
417	Q8TEM1	NUP210	CD8C	-0.0471277	0.38467	48
654	Q15629	TRAM1	CD8C	-0.0474833	0.80618	7
442	P04156	PRNP	CD8C	-0.0476516	0.487593	25
285	Q9H665	IGFLR1	CD8C	-0.0494005	0.407833	14
608	Q9HD45	TM9SF3	CD8C	-0.050105	0.397985	32
384	O95297	MPZL1	CD8C	-0.0506906	0.50515	8
516	O15427	SLC16A3	CD8C	-0.0525068	0.0737862	6
362	Q15722	LTB4R	CD8C	-0.0531937	0	1
582	P27105	STOM	CD8C	-0.0534455	0.299654	14
102	P16070	CD44	CD8C	-0.0587329	3.42094	114
22	Q13740	ALCAM	CD8C	-0.0597644	1.97767	67
170	Q15029	EFTUD2	CD8C	-0.0641092	0.27546	27
252	P10321	HLA-C	CD8C	-0.0646456	0.262112	8
302	P46940	IQGAP1	CD8C	-0.0659139	0.76498	72
359	Q9H3W5	LRRN3	CD8C	-0.0665907	0	4
576	P51571	SSR4	CD8C	-0.0665998	0.0354034	19
77	Q6P4E1	CASC4	CD8C	-0.068439	0.203185	30
19	Q8IZF4	ADGRG5	CD8C	-0.0686762	0.185523	9
48	P56134	ATP5J2	CD8C	-0.070748	0.262112	8
624	Q9NV96	TMEM30A	CD8C	-0.0716904	0.738336	33
469	Q14699	RFTN1	CD8C	-0.0718708	9.64327e-17	13
636	Q96JJ7	TMX3	CD8C	-0.0719329	0.266628	19
108	P19256	CD58	CD8C	-0.073955	0.181888	21
245	P01889	HLA-B	CD8C	-0.0751654	0	2
586	O15260	SURF4	CD8C	-0.0757045	0.564811	31
145	P14384	CPM	CD8C	-0.0759122	1.64366	50
62	Q7Z6A9	BTLA	CD8C	-0.0759998	0.0244246	8
326	A2RU67	KIAA1467	CD8C	-0.0765109	0	3
283	P08069	IGF1R	CD8C	-0.0781871	0.0244246	8
523	O75746	SLC25A12	CD8C	-0.0788288	0.861731	22
200	P25445	FAS	CD8C	-0.0794589	1.50787	76
650	Q5JTV8	TOR1AIP1	CD8C	-0.0797284	0.140888	34
177	P17813	ENG	CD8C	-0.0799916	0.249877	6
603	Q3ZCQ8	TIMM50	CD8C	-0.0800912	0.417014	8
114	P09564	CD7	CD8C	-0.0802195	0.0422664	76
602	Q495A1	TIGIT	CD8C	-0.0864477	0.0579919	4
314	P20702	ITGAX	CD8C	-0.0869886	1.88115	54
136	Q92478	CLEC2B	CD8C	-0.0870553	0.0653703	16
165	P27487	DPP4	CD8C	-0.087922	3.05157	121
460	Q8WUD1	RAB2B	CD8C	-0.0890079	0	2
666	Q96J42	TXNDC15	CD8C	-0.0895685	0	10
217	P63244	GNB2L1	CD8C	-0.0901371	1.69589	46
124	P10966	CD8B	CD8C	-0.0902715	0.0725107	23
85	P06729	CD2	CD8C	-0.0915986	1.55191	84
519	Q9UGH3	SLC23A2	CD8C	-0.0917565	0.249877	6
376	Q10469	MGAT2	CD8C	-0.0929477	0.563142	13
186	P21860	ERBB3	CD8C	-0.093163	0	1
381	Q14165	MLEC	CD8C	-0.0933215	1.02803	6
60	Q10589	BST2	CD8C	-0.0933959	2.25119	51
278	Q9Y6W8	ICOS	CD8C	-0.0963592	0.20412	4
446	P43116	PTGER2	CD8C	-0.0974067	0.518851	15
153	P32302	CXCR5	CD8C	-0.0975197	0	1
571	O15269	SPTLC1	CD8C	-0.0986639	0.0737862	6
635	Q9H3N1	TMX1	CD8C	-0.0993512	0.040884	9
552	P53794	SLC5A3	CD8C	-0.0995968	0.66521	20
489	P60468	SEC61B	CD8C	-0.100583	0.417014	8
194	P34910	EVI2B	CD8C	-0.102724	0.52344	25
593	O15533	TAPBP	CD8C	-0.103084	0.151368	16
142	Q8NE01	CNNM3	CD8C	-0.103272	0.49757	46
353	O75427	LRCH4	CD8C	-0.103915	0.20412	5
59	P35613	BSG	CD8C	-0.106324	5.59137	137
595	Q9NZ01	TECR	CD8C	-0.106406	0.597944	15
626	Q9BTV4	TMEM43	CD8C	-0.108909	0.370316	14
109	P13987	CD59	CD8C	-0.110065	0.35658	30
372	Q08431	MFGE8	CD8C	-0.110598	1.20412	6
210	Q10471	GALNT2	CD8C	-0.112751	0.153736	18
551	Q9Y6M7	SLC4A7	CD8C	-0.114275	2.18769	80
495	Q9H3S1	SEMA4A	CD8C	-0.116071	1.09604	41
544	Q13433	SLC39A6	CD8C	-0.119542	0.637305	20
214	Q92896	GLG1	CD8C	-0.12017	0.0733794	94
45	P16615	ATP2A2	CD8C	-0.120926	0.0607365	20
292	Q6UWB1	IL27RA	CD8C	-0.12347	1.95247	23
615	Q9BVK6	TMED9	CD8C	-0.123987	0.0664943	37
474	P04844	RPN2	CD8C	-0.124402	1.33287	62
89	P26842	CD27	CD8C	-0.124528	0.442579	58
218	P59768	GNG2	CD8C	-0.12453	0.359022	6
46	Q93084	ATP2A3	CD8C	-0.126237	0.174055	14
420	O00398	P2RY10	CD8C	-0.128667	1.33944	58
75	P27824	CANX	CD8C	-0.128828	0.210171	110
461	P61020	RAB5B	CD8C	-0.129646	0.20412	4
389	P00395	MT-CO1	CD8C	-0.12986	0.425969	4
129	P60953	CDC42	CD8C	-0.130822	0.639805	24
137	Q9UHP7	CLEC2D	CD8C	-0.131538	0.68243	15
257	Q95604	HLA-C	CD8C	-0.134357	0.336358	8
613	Q7Z7H5	TMED4	CD8C	-0.135311	0.149625	19
281	P48551	IFNAR2	CD8C	-0.136773	0.795456	10
510	P49281	SLC11A2	CD8C	-0.138182	0.249877	6
674	Q5BJH7	YIF1B	CD8C	-0.138781	0.0579919	4
320	Q9BX67	JAM3	CD8C	-0.139334	0	2
173	Q6PCB8	EMB	CD8C	-0.140453	1.7788	76
382	Q13724	MOGS	CD8C	-0.142256	0.0148219	24
392	P03915	MT-ND5	CD8C	-0.144865	0.0244246	8
211	P19440	GGT1	CD8C	-0.144881	1.0758	10
470	P61586	RHOA	CD8C	-0.149564	0.660052	6
125	P40200	CD96	CD8C	-0.150174	2.92085	67
159	P39656	DDOST	CD8C	-0.152938	0.562546	38
289	P42701	IL12RB1	CD8C	-0.153058	0.0244246	8
588	Q96L08	SUSD3	CD8C	-0.156378	0.30103	2
533	P11166	SLC2A1	CD8C	-0.156941	4.18468	37
43	P05026	ATP1B1	CD8C	-0.157674	1.08577	62
573	P43307	SSR1	CD8C	-0.157774	0.121383	20
160	Q9BUN8	DERL1	CD8C	-0.158038	0.425969	7
444	P48651	PTDSS1	CD8C	-0.158105	1.50515	6
542	Q9ULF5	SLC39A10	CD8C	-0.160814	0.86885	14
169	P98172	EFNB1	CD8C	-0.163129	2.27334	19
454	Q12913	PTPRJ	CD8C	-0.164603	6.46083	147
47	P23634	ATP2B4	CD8C	-0.165316	0.518702	24
123	P01732	CD8A	CD8C	-0.166308	0.999178	47
565	P61009	SPCS3	CD8C	-0.166473	0.0244246	8
605	Q9BX74	TM2D1	CD8C	-0.166635	0.527426	7
587	Q6UWL2	SUSD1	CD8C	-0.166952	0.134082	9
506	Q9Y3P8	SIT1	CD8C	-0.167547	1.32293	32
158	Q7Z4W1	DCXR	CD8C	-0.169305	0	2
317	P26010	ITGB7	CD8C	-0.171061	9.48635	156
67	Q9H7M9	C10orf54	CD8C	-0.173359	0	1
404	O43674	NDUFB5	CD8C	-0.173769	0.80618	7
547	Q8NBI5	SLC43A3	CD8C	-0.175069	2.38478	36
269	P13747	HLA-E	CD8C	-0.175346	1.37258	33
423	Q15116	PDCD1	CD8C	-0.175885	0.631902	12
202	P11362	FGFR1	CD8C	-0.175927	0.692237	9
111	P08962	CD63	CD8C	-0.178583	5.08142	48
140	Q96KA5	CLPTM1L	CD8C	-0.181608	0.359022	5
458	Q9H0U4	RAB1B	CD8C	-0.182253	0.162727	7
567	P16150	SPN	CD8C	-0.184761	2.74021	39
271	Q8TCT9	HM13	CD8C	-0.188565	0.299654	14
482	O95977	S1PR4	CD8C	-0.189223	2.22719	45
208	Q10472	GALNT1	CD8C	-0.190156	0.329059	7
431	Q969N2	PIGT	CD8C	-0.190682	1.00551	18
76	Q01518	CAP1	CD8C	-0.19173	0.86284	58
536	Q9Y6M5	SLC30A1	CD8C	-0.198977	0.0504242	15
172	Q9BW60	ELOVL1	CD8C	-0.199319	0.50515	8
575	Q9UNL2	SSR3	CD8C	-0.199399	0	8
642	P20333	TNFRSF1B	CD8C	-0.199975	0.30103	2
390	P00403	MT-CO2	CD8C	-0.201411	1.89649	21
378	O14880	MGST3	CD8C	-0.20439	0.425969	4
146	Q99829	CPNE1	CD8C	-0.204412	0.795456	10
363	O60449	LY75	CD8C	-0.204616	3.86781	168
408	Q92859	NEO1	CD8C	-0.20792	0	1
322	P22001	KCNA3	CD8C	-0.208824	0.31095	15
368	Q16706	MAN2A1	CD8C	-0.209159	0.0705312	12
325	Q6UXG2	KIAA1324	CD8C	-0.211081	0.20412	4
530	Q9BXS9	SLC26A6	CD8C	-0.211725	0.0579919	4
380	Q29983	MICA	CD8C	-0.213139	1.26211	8
525	Q9H936	SLC25A22	CD8C	-0.213176	0.726999	5
131	O95674	CDS2	CD8C	-0.214191	0.0901766	7
468	O15258	RER1	CD8C	-0.215014	2.10721	8
87	Q15762	CD226	CD8C	-0.215179	6.5094	84
584	Q8TCJ2	STT3B	CD8C	-0.215574	0.436986	43
334	Q6GTX8	LAIR1	CD8C	-0.221938	0.641013	30
83	P48509	CD151	CD8C	-0.224621	0.961082	7
580	Q13586	STIM1	CD8C	-0.229598	0.316996	23
288	Q08334	IL10RB	CD8C	-0.232132	2.67035	16
472	Q8NC42	RNF149	CD8C	-0.233862	2.13694	20
583	P46977	STT3A	CD8C	-0.234911	0.747018	48
225	O14626	GPR171	CD8C	-0.235507	4.27179	46
106	P19397	CD53	CD8C	-0.236908	0.918853	15
662	Q86UF1	TSPAN33	CD8C	-0.239816	0.889726	9
407	Q99435	NELL2	CD8C	-0.240464	0.0727821	10
398	P55160	NCKAP1L	CD8C	-0.243343	1.12949	9
15	P78325	ADAM8	CD8C	-0.243809	0.491786	10
511	P55011	SLC12A2	CD8C	-0.244105	2.14978	46
473	P04843	RPN1	CD8C	-0.245662	2.17467	90
374	Q6ZSS7	MFSD6	CD8C	-0.246004	0.0901766	5
540	Q9H2H9	SLC38A1	CD8C	-0.246448	1.77985	14
471	P84095	RHOG	CD8C	-0.247237	0.686018	11
119	P27701	CD82	CD8C	-0.247413	1.49868	87
343	O95202	LETM1	CD8C	-0.250158	0.50515	5
422	Q96RD7	PANX1	CD8C	-0.253741	1.19406	12
204	O75955	FLOT1	CD8C	-0.255492	0.426258	24
475	P08865	RPSA	CD8C	-0.257726	0.425439	16
53	O94766	B3GAT3	CD8C	-0.257956	0.446671	14
432	P48426	PIP4K2A	CD8C	-0.258197	0.60206	4
370	Q96N66	MBOAT7	CD8C	-0.258419	0.329059	7
665	Q9C0H2	TTYH3	CD8C	-0.261827	0.691194	12
625	P57088	TMEM33	CD8C	-0.262901	1.08088	11
462	P51148	RAB5C	CD8C	-0.269731	0.30103	2
498	Q92854	SEMA4D	CD8C	-0.271939	7.75106	117
611	P49755	TMED10	CD8C	-0.272332	1.28195	12
488	P61619	SEC61A1	CD8C	-0.272932	0.80618	6
243	P18462	HLA-A	CD8C	-0.273371	0.162727	7
184	Q9NZ08	ERAP1	CD8C	-0.27396	2.26475	99
403	O43676	NDUFB3	CD8C	-0.275589	0.30103	2
168	P52798	EFNA4	CD8C	-0.275788	0.70927	8
487	P67812	SEC11A	CD8C	-0.276125	0.691194	12
233	Q9P035	HACD3	CD8C	-0.276155	0.560051	10
399	Q969V3	NCLN	CD8C	-0.277614	1.66788	13
121	Q9UIB8	CD84	CD8C	-0.278723	3.12758	26
190	Q7Z2K6	ERMP1	CD8C	-0.279774	0.0653703	16
295	P31785	IL2RG	CD8C	-0.281086	4.76942	41
133	Q96G23	CERS2	CD8C	-0.282943	1.26211	8
663	O14817	TSPAN4	CD8C	-0.283106	0	2
49	Q15904	ATP6AP1	CD8C	-0.283117	0.299654	14
373	P08582	MFI2	CD8C	-0.284475	0.90309	5
386	Q95460	MR1	CD8C	-0.284539	0.30103	2
675	O75844	ZMPSTE24	CD8C	-0.28513	0.90309	4
354	Q96AG4	LRRC59	CD8C	-0.295994	0.30103	2
226	Q9BXC1	GPR174	CD8C	-0.297087	0.50515	5
450	Q13308	PTK7	CD8C	-0.297448	0.633723	10
366	Q9H0U3	MAGT1	CD8C	-0.298802	0.303369	13
515	P53985	SLC16A1	CD8C	-0.300442	2.77509	17
578	P15907	ST6GAL1	CD8C	-0.30097	0.0579919	4
138	O00299	CLIC1	CD8C	-0.303222	0.373965	26
560	Q96T83	SLC9A7	CD8C	-0.304201	0	4
18	Q9UHX3	ADGRE2	CD8C	-0.304612	0.30103	2
539	Q6YBV0	SLC36A4	CD8C	-0.308054	0.124939	3
383	Q53F39	MPPE1	CD8C	-0.3083	0.30103	2
569	Q8TCT8	SPPL2A	CD8C	-0.309979	1.80618	7
564	Q15005	SPCS2	CD8C	-0.311118	0.262112	8
139	O96005	CLPTM1	CD8C	-0.312441	0.574933	12
667	Q5T4S7	UBR4	CD8C	-0.315272	0	2
346	P49257	LMAN1	CD8C	-0.318378	0.969341	25
305	P17301	ITGA2	CD8C	-0.322232	1.80065	42
394	Q86UE4	MTDH	CD8C	-0.323266	0.90309	4
509	Q9NQ25	SLAMF7	CD8C	-0.324238	5.12612	45
622	Q9H813	TMEM206	CD8C	-0.325437	0.660052	7
500	Q13530	SERINC3	CD8C	-0.32638	0.425969	7
50	Q9Y487	ATP6V0A2	CD8C	-0.329365	0.560051	10
318	Q14643	ITPR1	CD8C	-0.330892	0	3
122	P42081	CD86	CD8C	-0.331036	0.50515	5
224	P49685	GPR15	CD8C	-0.333487	0.828456	8
174	Q8N766	EMC1	CD8C	-0.334152	1.0889	27
463	P61006	RAB8A	CD8C	-0.33929	1.45174	15
456	Q9NQS3	PVRL3	CD8C	-0.340744	0	3
86	Q8TD46	CD200R1	CD8C	-0.340967	0.673371	18
620	Q9P2C4	TMEM181	CD8C	-0.341954	0.30103	3
481	O95136	S1PR2	CD8C	-0.341971	0.20412	4
333	P18627	LAG3	CD8C	-0.342092	1.53773	16
144	P09669	COX6C	CD8C	-0.347711	3.599	18
328	P26715	KLRC1	CD8C	-0.348441	0	1
545	P08195	SLC3A2	CD8C	-0.348929	11.2067	145
63	Q7KYR7	BTN2A1	CD8C	-0.350076	0.706885	18
607	O15321	TM9SF1	CD8C	-0.35097	0.50515	8
476	P62070	RRAS2	CD8C	-0.351967	0.249877	6
572	Q9Y5M8	SRPRB	CD8C	-0.352465	1.0758	10
80	P51679	CCR4	CD8C	-0.358148	1.80618	7
260	P01909	HLA-DQA1	CD8C	-0.365389	0.359022	6
118	P33681	CD80	CD8C	-0.366867	2.10721	9
435	Q9UIW2	PLXNA1	CD8C	-0.369843	1.57109	18
88	Q9BZW8	CD244	CD8C	-0.37265	0.20412	10
577	Q11201	ST3GAL1	CD8C	-0.373907	1.08515	21
9	Q04771	ACVR1	CD8C	-0.374688	0.304436	9
16	O60266	ADCY3	CD8C	-0.37931	0.60206	3
228	P32249	GPR183	CD8C	-0.382158	1.20412	5
280	P17181	IFNAR1	CD8C	-0.385976	1.10518	14
617	Q9HC07	TMEM165	CD8C	-0.387544	0.491786	10
388	P26038	MSN	CD8C	-0.388061	3.50313	60
375	P26572	MGAT1	CD8C	-0.390801	0.883195	10
524	Q9UJS0	SLC25A13	CD8C	-0.398692	0.425969	4
430	Q96S52	PIGS	CD8C	-0.399665	0.726716	15
33	Q7Z5R6	APBB1IP	CD8C	-0.403971	1.10721	8
126	P48960	CD97	CD8C	-0.41071	10.9051	192
178	P22413	ENPP1	CD8C	-0.415133	4.26855	25
162	P31689	DNAJA1	CD8C	-0.417163	1.50515	7
464	Q92930	RAB8B	CD8C	-0.420116	0.90309	4
490	Q9UGP8	SEC63	CD8C	-0.420456	0.364878	10
207	Q9Y5Y0	FLVCR1	CD8C	-0.422217	0.60206	3
21	Q9NUQ2	AGPAT5	CD8C	-0.425156	0.660052	6
427	O15173	PGRMC2	CD8C	-0.427819	1.37683	11
78	Q96A33	CCDC47	CD8C	-0.428862	2.20158	16
259	P04440	HLA-DPB1	CD8C	-0.430862	3.43627	14
434	O14494	PLPP1	CD8C	-0.433119	1.61236	11
263	P01903	HLA-DRA	CD8C	-0.434121	0.936989	31
12	Q13444	ADAM15	CD8C	-0.434334	0.828456	8
187	Q96RQ1	ERGIC2	CD8C	-0.441703	0.0244246	8
538	Q96K37	SLC35E1	CD8C	-0.442636	0.30103	2
128	Q8TCZ2	CD99L2	CD8C	-0.457876	0.30103	2
275	P05362	ICAM1	CD8C	-0.466296	7.28762	82
521	Q9UBX3	SLC25A10	CD8C	-0.469373	0.425969	4
304	P56199	ITGA1	CD8C	-0.472501	7.96487	114
634	Q6ZT21	TMPPE	CD8C	-0.47775	1.02803	6
543	Q15043	SLC39A14	CD8C	-0.484448	5.03861	26
113	Q07108	CD69	CD8C	-0.48979	2.25093	41
459	P51159	RAB27A	CD8C	-0.490971	0.90309	4
279	O75144	ICOSLG	CD8C	-0.493129	0.60206	3
56	Q07812	BAX	CD8C	-0.494	0.154781	11
406	O95169	NDUFB8	CD8C	-0.500123	0.30103	2
371	Q12866	MERTK	CD8C	-0.515896	1.50515	6
486	Q58EX2	SDK2	CD8C	-0.522663	1.97477	30
344	Q8NES3	LFNG	CD8C	-0.526676	0.124939	3
367	O60476	MAN1A2	CD8C	-0.534901	0	3
90	Q9NZQ7	CD274	CD8C	-0.540143	1.09516	13
555	P31641	SLC6A6	CD8C	-0.541908	1.50515	6
491	Q9UBV2	SEL1L	CD8C	-0.542112	0.431175	22
339	Q6UX15	LAYN	CD8C	-0.54941	0.249877	6
199	O75063	FAM20B	CD8C	-0.550696	0.90309	5
557	Q01650	SLC7A5	CD8C	-0.553278	2.72877	28
640	Q9Y5U5	TNFRSF18	CD8C	-0.55608	0.795456	10
238	A8MVS5	HIDE1	CD8C	-0.563342	0.124939	3
356	Q6P9F7	LRRC8B	CD8C	-0.567483	0.90309	4
532	Q99808	SLC29A1	CD8C	-0.570276	6.33757	44
612	Q15363	TMED2	CD8C	-0.570371	0.30103	2
163	O60884	DNAJA2	CD8C	-0.570994	0.359022	5
157	Q8N8Z6	DCBLD1	CD8C	-0.574649	0.87821	17
329	Q13241	KLRD1	CD8C	-0.580015	0	1
82	Q6YHK3	CD109	CD8C	-0.616977	3.85095	38
360	P33241	LSP1	CD8C	-0.617683	2.99694	16
132	P13688	CEACAM1	CD8C	-0.618189	1.35106	19
297	P24394	IL4R	CD8C	-0.619338	2.0103	10
31	P63010	AP2B1	CD8C	-0.62155	1.50515	6
189	O94905	ERLIN2	CD8C	-0.624443	0.60206	3
478	Q9NQC3	RTN4	CD8C	-0.64575	1.20412	5
517	P43007	SLC1A4	CD8C	-0.661806	7.70364	54
448	Q9P2B2	PTGFRN	CD8C	-0.668391	1.0103	9
150	P09603	CSF1	CD8C	-0.683857	0	2
445	Q9Y5Y4	PTGDR2	CD8C	-0.684506	0.105942	26
101	P29965	CD40LG	CD8C	-0.688008	0.90309	5
236	Q9ULI3	HEG1	CD8C	-0.695761	0.60206	4
457	Q6ZRP7	QSOX2	CD8C	-0.698929	1.40824	8
201	P49327	FASN	CD8C	-0.710394	3.35819	33
644	P43489	TNFRSF4	CD8C	-0.724717	0.619365	11
566	O43291	SPINT2	CD8C	-0.735994	0.124939	3
541	Q8WUX1	SLC38A5	CD8C	-0.738252	0.660052	7
507	Q13291	SLAMF1	CD8C	-0.74207	7.09494	51
175	Q9NPA0	EMC7	CD8C	-0.757328	0.90309	4
327	P10721	KIT	CD8C	-0.768194	0.812352	18
291	Q13478	IL18R1	CD8C	-0.783443	3.88388	21
397	Q6PIU2	NCEH1	CD8C	-0.78567	1.70927	10
74	Q8WVQ1	CANT1	CD8C	-0.830247	0.30103	2
254	P30510	HLA-C	CD8C	-0.837682	0.30103	2
197	P25116	F2R	CD8C	-0.842889	1.20412	5
234	Q8TDQ0	HAVCR2	CD8C	-0.84696	2.39488	14
428	P78562	PHEX	CD8C	-0.850257	0.70927	8
264	P13760	HLA-DRB1	CD8C	-0.855319	0.30103	3
379	Q5JRA6	MIA3	CD8C	-0.855373	0.726999	5
267	P13762	HLA-DRB4	CD8C	-0.866945	0	1
518	Q15758	SLC1A5	CD8C	-0.869765	7.56322	48
341	P01130	LDLR	CD8C	-0.92201	0.753823	12
554	Q9Y289	SLC5A6	CD8C	-0.925386	2.10721	8
645	Q07011	TNFRSF9	CD8C	-0.947707	1.0758	10
499	O75326	SEMA7A	CD8C	-0.971081	0.491786	10
268	Q30154	HLA-DRB5	CD8C	-0.987259	1.20412	5
600	Q03167	TGFBR3	CD8C	-1.00966	0	1
30	O95782	AP2A1	CD8C	-1.0163	0.425969	4
647	P32971	TNFSF8	CD8C	-1.0516	0.60206	4
148	Q9HC73	CRLF2	CD8C	-1.07917	0.90309	4
258	P20036	HLA-DPA1	CD8C	-1.08987	1.50515	6
319	P57087	JAM2	CD8C	-1.09039	0.60206	4
416	P04629	NTRK1	CD8C	-1.11716	1.37683	11
266	P79483	HLA-DRB3	CD8C	-1.13147	1.0103	9
556	P30825	SLC7A1	CD8C	-1.14552	3.0103	12
638	Q9Y6Q6	TNFRSF11A	CD8C	-1.14611	1.80618	7
411	P46531	NOTCH1	CD8C	-1.16742	5.32163	21
179	O14638	ENPP3	CD8C	-1.17441	0.30103	2
79	Q96ER9	CCDC51	CD8C	-1.18953	0.30103	2
262	P05538	HLA-DQB2	CD8C	-1.20208	1.50515	6
84	Q04900	CD164	CD8C	-1.22425	0.60206	4
115	P32970	CD70	CD8C	-1.28966	4.51393	33
658	O95857	TSPAN13	CD8C	-1.31007	0.30103	2
230	Q9Y653	GPR56	CD8C	-1.37488	0	2
239	Q9Y241	HIGD1A	CD8C	-1.41827	1.20412	6
309	P23229	ITGA6	CD8C	-1.42785	0.425969	4
241	P05534	HLA-A	CD8C	-1.52758	0.527426	7
99	P01730	CD4	CD8C	-1.53573	0.30103	2
596	P02786	TFRC	CD8C	-1.54812	13.9509	169
249	P30481	HLA-B	CD8C	-1.62535	1.70927	9
656	Q5T2D2	TREML2	CD8C	-2.24832	0.30103	2
198	P81408	FAM189B	CD8C	-2.29917	0.90309	4
483	Q9NTJ5	SACM1L	CD8C	-2.32071	0.30103	2
14	Q9H013	ADAM19	CD8C	-2.40571	0.30103	2
293	P01589	IL2RA	CD8C	-2.48197	0.30103	2
261	P01920	HLA-DQB1	CD8C	-3.56813	0.30103	2
440	Q8IY17	PNPLA6	CD8C	-6.29243	0.90309	4

### Sheet: Significantly Upregulated
	Protein.Accession	Protein.Gene	exp_ref	enrich.exp.med	enrich.exp.p	enrich.exp.count	analysis
350	Q9UIQ6	LNPEP	CD8C	0.793451	11.8177	149
364	Q9HBG7	LY9	CD8C	0.772028	7.45839	40
421	Q86VZ1	P2RY8	CD8C	0.815467	7.15767	39
299	P16871	IL7R	CD8C	0.597069	6.78649	42
493	P14151	SELL	CD8C	0.60548	6.71664	49
414	Q92823	NRCAM	CD8C	0.986602	3.97138	17
64	O00481	BTN3A1	CD8C	0.786443	3.31133	12
590	Q16563	SYPL1	CD8C	0.65756	2.98114	26
504	Q6IA17	SIGIRR	CD8C	0.652529	1.57444	20
152	P61073	CXCR4	CD8C	0.668879	1.56314	10
65	P78410	BTN3A2	CD8C	0.612477	1.50515	6

### Sheet: Significantly Downregulated
	Protein.Accession	Protein.Gene	exp_ref	enrich.exp.med	enrich.exp.p	enrich.exp.count	analysis
596	P02786	TFRC	CD8C	-1.54812	13.9509	169
517	P43007	SLC1A4	CD8C	-0.661806	7.70364	54
518	Q15758	SLC1A5	CD8C	-0.869765	7.56322	48
507	Q13291	SLAMF1	CD8C	-0.74207	7.09494	51
411	P46531	NOTCH1	CD8C	-1.16742	5.32163	21
115	P32970	CD70	CD8C	-1.28966	4.51393	33
291	Q13478	IL18R1	CD8C	-0.783443	3.88388	21
82	Q6YHK3	CD109	CD8C	-0.616977	3.85095	38
201	P49327	FASN	CD8C	-0.710394	3.35819	33
556	P30825	SLC7A1	CD8C	-1.14552	3.0103	12
360	P33241	LSP1	CD8C	-0.617683	2.99694	16
234	Q8TDQ0	HAVCR2	CD8C	-0.84696	2.39488	14
554	Q9Y289	SLC5A6	CD8C	-0.925386	2.10721	8
297	P24394	IL4R	CD8C	-0.619338	2.0103	10
638	Q9Y6Q6	TNFRSF11A	CD8C	-1.14611	1.80618	7
397	Q6PIU2	NCEH1	CD8C	-0.78567	1.70927	10
249	P30481	HLA-B	CD8C	-1.62535	1.70927	9
31	P63010	AP2B1	CD8C	-0.62155	1.50515	6
258	P20036	HLA-DPA1	CD8C	-1.08987	1.50515	6
262	P05538	HLA-DQB2	CD8C	-1.20208	1.50515	6
457	Q6ZRP7	QSOX2	CD8C	-0.698929	1.40824	8
416	P04629	NTRK1	CD8C	-1.11716	1.37683	11
132	P13688	CEACAM1	CD8C	-0.618189	1.35106	19
